# Cellular context defines brain-specific functions of genes associated with neurodevelopmental disorders

**DOI:** 10.64898/2026.10.26.761783

**Authors:** Milena Djokic, Sivarajan Karunanithi, Mareen Welzel, Fridolin Kielisch, Katja Luck

## Abstract

Differential gene expression rarely explains why certain genes, e.g. associated with tissue-specific manifestations of human disease, exert tissue-specific functions. To understand how gene expression and molecular context act in concert to drive tissue-specific gene function, we focus on Neurodevelopmental disorders (NDDs), for which underlying disease mechanisms are still poorly understood. We developed a computational framework that harmonizes and integrates spatiotemporal transcriptome datasets enabling us to systematically quantify preferential gene expression across tissues and developmental stages. Applying this pipeline to approximately 1,000 NDD-associated genes, we find that only about 10% show brain-preferential expression, with distinct gene clusters instead exhibiting significant upregulation in non-brain tissues. Investigation of these clusters reveals regulatory mechanisms that govern mitochondrial function to meet neurons’ high energetic demands, which are mechanistically distinct from those employed by other energy-intensive tissues such as heart and skeletal muscle. Furthermore, by integrating tissue-agnostic protein-protein interaction data with our expression resource, we identify putative brain-specific interaction partners for 22 uniformly expressed NDD-associated genes. We experimentally validate these interactions for QRICH1 and demonstrate that disease-associated mutations disrupt them, providing a molecular hypothesis for how QRICH1 acquires brain-specific function and how its disruption might cause Ververi-Brady syndrome. Together, our findings highlight the importance of molecular context for brain-specific gene function in the context of neurodevelopmental disease. We provide a framework for dissecting molecular mechanisms of tissue-specific Mendelian-like disorders and for exploring how biological processes are adapted to tissue-specific needs.
