## Supplementary material for "Cellular context defines brain-specific functions of genes associated with neurodevelopmental disorders": Table S12

### Sheet: Column_description
Overview of the oligos used for the amplification of ORFs cloned in GATEWAY entry vectors, site-directed mutagenesis and sequence verification
Column	Description
oligo_name	Oligo name
sequence5_3prime	Sequence 5' to 3'
source	Oligo source
comment	Purpose of use

### Sheet: BRET_primers_dataset
oligo_name	sequence5_3prime	source	comment
pENT_fwd	TTGTAAAACGACGGCCAGTC	Sigma-Aldrich	to amplify insert in 221 and 223 entry vectors
pENT_rev	GCCAGGAAACAGCTATGACC	Sigma-Aldrich	to amplify insert in 221 and 223 entry vectors
NanoLuc-398fwd	GAACGGCAACAAAATTATCGAC	Sigma-Aldrich	to sequence the cDNA at N-terminal fusion with NanoLuc
NanoLuc-109rev	CCCCGAGATTCTGAAACAAAC	Sigma-Aldrich	to sequence the cDNA at C-terminal fusion with NanoLuc
mCitrine-131rev	AGTGTGAGTTTCCCATATGTCG	Sigma-Aldrich	to sequence the cDNA at C-terminal fusion with mCitrine
mCitrine-547fwd	AGCAGAATACGCCCATCG	Sigma-Aldrich	to sequence the cDNA at N-terminal fusion with mCitrine
pEXP_rev	GGCAACTAGAAGGCACAGTC	Sigma-Aldrich	to sequence C-terminal part of the construct
pEXP_fwd	GGCTAACTAGAGAACCCACTG	Sigma-Aldrich	to sequence N-terminal part of the construct
G18_826_QRICH1-675-R	GCCAGTCTGGTGTATTCC	Sigma-Aldrich	to sequence QRICH1
G18_827_QRICH1-179-F	CGTGCAAGCAGCCCAGCAG	Sigma-Aldrich	to sequence QRICH1
G18_838_Q5_QRICH1_Leu705ARG_F	CCCATCAAGCGCTATGATTTCTAC	Sigma-Aldrich	forward primer to change amino acid Leu to Arg at position 705 in QRICH1
G18_839_Q5_QRICH1_Leu705ARG_R	ACATCTCAATGGATTCTCTGG	Sigma-Aldrich	reverse primer to change amino acid Leu to Arg at position 705 in QRICH1
G18_843_Q5_QRICH1_Ser736Asn-F	GCCCCCAACAACCCAATCTGGTAC	Sigma-Aldrich	forward primer to change amino acid Ser to Asn at position 736 in QRICH1
G18_844_Q5_QRICH1_Ser736Asn-R	CACCACTGGCTCAGGTGTCAGGTAAAAG	Sigma-Aldrich	reverse primer to change amino acid Ser to Asn at position 736 in QRICH1
G18_828_POU6F2-171-F	CTCATCCCTGAACTCCCAGCTC	Sigma-Aldrich	sequencing POU6F2
