## Supplementary material for "Cellular context defines brain-specific functions of genes associated with neurodevelopmental disorders": Table S3

### Sheet: Annotation
The list of NDD genes, annotated for the source (Gene4Denovo or DDD study), as well as brain-preferential expression in the three gene expression datasets.
Columns:
ensembl_id	ENSG gene identifiers
hgnc_symbol	HGNC gene symbol identifier
uniprot_id	UniProt identifiers
gene4denovo	1 = NDD gene originates from Gene4Denovo, 0 = NDD gene does not originate from Gene4Denovo
DDD	1 = NDD gene originates from DDD study, 0 = NDD gene does not originate from DDD study
OMIM	1 = NDD gene is additionally identified as an NDD gene in OMIM, 0 = NDD gene is not identified as an NDD gene in OMIM
gtex_brain_upreg	1 = NDD gene is preferentially upregulated in at least one of the three brain subregions in GTEx, 0 = NDD gene is not preferentially upregulated in any of the three brain subregions in GTEx
prenatK_brain_upreg	1 = NDD gene is preferentially upregulated in the brain in PrenatK, 0 = NDD gene is not preferentially upregulated in the brain in PrenatK
postnatK_brain_upreg	1 = NDD gene is preferentially upregulated in the brain in PostnatK, 0 = NDD gene is not preferentially upregulated in the brain in PostnatK

### Sheet: NDD_genes
ensembl_id	hgnc_symbol	uniprot_id	gene4denovo	DDD	OMIM	gtex_brain_upreg	prenatK_brain_upreg	postnatK_brain_upreg
ENSG00000097007	ABL1	P00519	1	0	0	0	0	0
ENSG00000143632	ACTA1	P68133	1	0	0	0	0	0
ENSG00000107796	ACTA2	P62736	1	0	0	0	0	0
ENSG00000077080	ACTL6B	O94805	1	1	1	1	1	0
ENSG00000101126	ADNP	Q9H2P0	1	1	0	0	0	0
ENSG00000092847	AGO1	Q9UL18	1	0	0	0	1	0
ENSG00000126705	AHDC1	Q5TGY3	1	1	0	0	0	0
ENSG00000117020	AKT3	Q9Y243	1	0	0	0	0	0
ENSG00000167522	ANKRD11	Q6UB99	1	1	0	0	0	0
ENSG00000134343	ANO3	Q9BYT9	1	0	0	1	0	0
ENSG00000182287	AP1S2	P56377	1	1	1	0	0	0
ENSG00000042753	AP2S1	P53680	1	0	0	0	0	0
ENSG00000143761	ARF1	P84077	1	1	0	0	0	0
ENSG00000131089	ARHGEF9	O43307	1	0	1	0	0	0
ENSG00000117713	ARID1A	O14497	1	1	0	0	0	0
ENSG00000049618	ARID1B	Q8NFD5	1	1	0	0	0	0
ENSG00000189079	ARID2	Q68CP9	1	0	0	0	0	0
ENSG00000111229	ARPC3	O15145	1	0	0	0	0	0
ENSG00000111875	ASF1A	Q9Y294	1	0	0	0	0	0
ENSG00000213199	ASIC3	Q9UHC3	1	0	0	1	0	0
ENSG00000171456	ASXL1	Q8IXJ9	1	1	0	0	0	0
ENSG00000141431	ASXL3	Q9C0F0	1	0	0	0	0	0
ENSG00000215915	ATAD3C	Q5T2N8	1	0	0	0	0	0
ENSG00000198513	ATL1	Q8WXF7	1	0	0	0	0	1
ENSG00000018625	ATP1A2	P50993	1	0	0	0	0	0
ENSG00000105409	ATP1A3	P13637	1	0	0	0	0	0
ENSG00000033627	ATP6V0A1	Q93050	1	1	0	1	0	1
ENSG00000114573	ATP6V1A	P38606	1	1	1	0	0	0
ENSG00000163930	BAP1	Q92560	1	0	0	1	0	0
ENSG00000119866	BCL11A	Q9H165	1	1	0	0	1	0
ENSG00000127152	BCL11B	Q9C0K0	1	0	1	0	0	0
ENSG00000185963	BICD2	Q8TD16	1	0	0	0	0	0
ENSG00000063169	BICRA	Q9NZM4	1	0	0	0	0	1
ENSG00000157764	BRAF	P15056	1	1	0	0	0	1
ENSG00000156983	BRPF1	P55201	1	1	1	0	0	0
ENSG00000186132	C2orf76	Q3KRA6	1	0	0	0	0	0
ENSG00000141837	CACNA1A	O00555	1	0	1	1	0	0
ENSG00000151067	CACNA1C	Q13936	1	0	0	0	0	0
ENSG00000198216	CACNA1E	Q15878	1	1	1	1	1	1
ENSG00000070808	CAMK2A	Q9UQM7	1	0	1	1	0	0
ENSG00000058404	CAMK2B	Q13554	1	0	1	0	0	0
ENSG00000171735	CAMTA1	Q9Y6Y1	1	0	1	1	1	1
ENSG00000147044	CASK	O14936	1	1	1	0	0	0
ENSG00000110395	CBL	P22681	1	1	0	0	0	0
ENSG00000105879	CBLL1	Q75N03	1	0	0	0	0	0
ENSG00000122565	CBX3	Q13185	1	0	0	0	0	0
ENSG00000094916	CBX5	P45973	1	0	0	0	0	0
ENSG00000196118	CCDC189	A1A4V9	1	0	0	0	0	0
ENSG00000070831	CDC42	P60953	1	1	0	0	0	0
ENSG00000170558	CDH2	P19022	1	0	0	0	0	0
ENSG00000132964	CDK8	P49336	1	1	1	0	0	0
ENSG00000008086	CDKL5	O76039	1	1	1	0	0	1
ENSG00000166451	CENPN	Q96H22	1	0	0	0	0	0
ENSG00000113163	CERT1	Q9Y5P4	1	1	1	0	0	0
ENSG00000198824	CHAMP1	Q96JM3	1	1	1	0	0	0
ENSG00000173575	CHD2	O14647	1	1	1	0	0	0
ENSG00000170004	CHD3	Q12873	1	0	0	0	0	0
ENSG00000111642	CHD4	Q14839	1	1	0	0	0	0
ENSG00000171316	CHD7	Q9P2D1	1	1	0	1	1	1
ENSG00000100888	CHD8	Q9HCK8	1	0	1	0	0	0
ENSG00000130724	CHMP2A	O43633	1	0	0	0	0	0
ENSG00000073464	CLCN4	P51793	1	0	0	0	1	1
ENSG00000141367	CLTC	Q00610	1	0	1	0	0	0
ENSG00000149970	CNKSR2	Q8WXI2	1	0	1	1	0	1
ENSG00000088038	CNOT3	O75175	1	0	1	0	0	0
ENSG00000139219	COL2A1	P02458	1	0	0	0	0	0
ENSG00000187498	COL4A1	P02462	1	0	0	0	0	0
ENSG00000005339	CREBBP	Q92793	1	1	0	0	0	0
ENSG00000213923	CSNK1E	P49674	1	0	0	0	0	0
ENSG00000101266	CSNK2A1	P68400	1	0	1	0	0	0
ENSG00000204435	CSNK2B	P67870	1	0	1	0	0	0
ENSG00000102974	CTCF	P49711	1	1	1	0	0	0
ENSG00000168036	CTNNB1	P35222	1	1	1	0	0	0
ENSG00000036257	CUL3	Q13618	1	0	1	0	0	0
ENSG00000186684	CYP27C1	Q4G0S4	1	0	0	0	0	0
ENSG00000136485	DCAF7	P61962	1	0	0	0	0	0
ENSG00000170959	DCDC1	M0R2J8	1	0	0	0	0	0
ENSG00000077279	DCX	O43602	1	1	0	0	1	1
ENSG00000215301	DDX3X	O00571	1	1	1	0	0	0
ENSG00000177030	DEAF1	O75398	1	1	1	1	1	0
ENSG00000117682	DHDDS	Q86SQ9	1	0	0	1	0	1
ENSG00000132535	DLG4	P78352	1	0	1	1	0	1
ENSG00000115423	DNAH6	Q9C0G6	1	0	0	0	0	0
ENSG00000087470	DNM1L	O00429	1	0	0	0	0	1
ENSG00000119772	DNMT3A	Q9Y6K1	1	1	0	0	0	0
ENSG00000150760	DOCK1	Q14185	1	0	0	0	0	0
ENSG00000133884	DPF2	Q92785	1	0	0	0	0	0
ENSG00000197102	DYNC1H1	Q14204	1	1	1	0	0	0
ENSG00000157540	DYRK1A	Q13627	1	1	1	0	0	0
ENSG00000221818	EBF2	Q9HAK2	1	0	0	0	0	0
ENSG00000108001	EBF3	Q9H4W6	1	1	0	0	0	0
ENSG00000101210	EEF1A2	Q05639	1	0	1	0	0	0
ENSG00000108883	EFTUD2	Q15029	1	1	0	0	0	0
ENSG00000181090	EHMT1	Q9H9B1	1	1	0	0	0	0
ENSG00000107581	EIF3A	Q14152	1	0	0	0	0	0
ENSG00000132507	EIF5A	P63241	1	0	0	0	0	0
ENSG00000100393	EP300	Q09472	1	1	0	0	0	0
ENSG00000105722	ERF	P50548	1	0	0	0	0	0
ENSG00000196482	ESRRG	P62508	1	0	0	0	0	0
ENSG00000120705	ETF1	P62495	1	0	0	0	0	0
ENSG00000105379	ETFB	P38117	1	1	0	0	0	0
ENSG00000106462	EZH2	Q15910	1	1	0	0	0	0
ENSG00000234545	FAM133B	Q5BKY9	1	0	0	0	0	0
ENSG00000114023	FAM162A	Q96A26	1	0	0	0	0	0
ENSG00000166147	FBN1	P35555	1	0	0	0	0	0
ENSG00000138081	FBXO11	Q86XK2	1	1	1	0	0	0
ENSG00000143756	FBXO28	Q9NVF7	1	0	0	0	0	0
ENSG00000072803	FBXW11	Q9UKB1	1	0	1	0	0	0
ENSG00000109670	FBXW7	Q969H0	1	0	0	0	0	0
ENSG00000114279	FGF12	P61328	1	1	1	0	0	0
ENSG00000066468	FGFR2	P21802	1	0	1	0	0	0
ENSG00000068078	FGFR3	P22607	1	0	0	0	0	0
ENSG00000054598	FOXC1	Q12948	1	0	0	0	0	0
ENSG00000176165	FOXG1	P55316	1	1	0	1	1	1
ENSG00000114861	FOXP1	Q9H334	1	1	1	0	0	0
ENSG00000128573	FOXP2	O15409	1	0	0	0	1	0
ENSG00000171877	FRMD5	Q7Z6J6	1	0	0	0	0	0
ENSG00000170820	FSHR	P23945	1	0	0	0	0	0
ENSG00000145907	G3BP1	Q13283	1	0	0	0	0	0
ENSG00000034713	GABARAPL2	P60520	1	0	0	0	0	0
ENSG00000136928	GABBR2	O75899	1	0	1	1	0	0
ENSG00000022355	GABRA1	P14867	1	0	1	1	1	0
ENSG00000011677	GABRA3	P34903	1	0	0	0	0	1
ENSG00000186297	GABRA5	P31644	1	0	1	1	0	1
ENSG00000145864	GABRB2	P47870	1	0	1	1	0	0
ENSG00000166206	GABRB3	P28472	1	1	1	0	0	0
ENSG00000113327	GABRG2	P18507	1	0	1	1	1	0
ENSG00000107485	GATA3	P23771	1	0	0	0	0	0
ENSG00000143614	GATAD2B	Q8WXI9	1	1	0	0	0	0
ENSG00000239857	GET4	Q7L5D6	1	0	0	0	0	0
ENSG00000131095	GFAP	P14136	1	1	0	1	1	0
ENSG00000141098	GFOD2	Q3B7J2	1	0	0	1	1	0
ENSG00000146830	GIGYF1	O75420	1	0	0	0	0	0
ENSG00000127955	GNAI1	P63096	1	0	0	0	0	0
ENSG00000065135	GNAI3	P08754	1	0	0	0	0	0
ENSG00000087258	GNAO1	P09471	1	1	1	0	0	0
ENSG00000087460	GNAS	O95467	1	1	0	1	0	0
ENSG00000087460	GNAS	Q5JWF2	1	1	0	1	0	0
ENSG00000087460	GNAS	P84996	1	1	0	1	0	0
ENSG00000087460	GNAS	P63092	1	1	0	1	0	0
ENSG00000078369	GNB1	P62873	1	1	1	1	1	1
ENSG00000172354	GNB2	P62879	1	0	0	0	0	0
ENSG00000125787	GNRH2	O43555	1	0	0	0	0	0
ENSG00000147533	GOLGA7	Q7Z5G4	1	0	0	0	0	0
ENSG00000120251	GRIA2	P42262	1	0	1	0	0	0
ENSG00000176884	GRIN1	Q05586	1	1	1	1	1	0
ENSG00000183454	GRIN2A	Q12879	1	1	1	0	0	0
ENSG00000273079	GRIN2B	Q13224	1	1	1	1	1	1
ENSG00000082701	GSK3B	P49841	1	0	0	0	0	1
ENSG00000168298	H1-4	P10412	1	0	0	0	0	0
ENSG00000180573	H2AC6	Q93077	1	0	0	0	0	0
ENSG00000277075	H2AC8	P04908	1	0	0	0	0	0
ENSG00000163041	H3-3A	P84243	1	1	0	0	0	0
ENSG00000286522	H3C2	P68431	1	0	0	0	0	0
ENSG00000197238	H4C11	P62805	1	0	0	0	0	0
ENSG00000197061	H4C3	P62805	1	0	0	0	0	0
ENSG00000276966	H4C5	P62805	1	0	0	0	0	0
ENSG00000196591	HDAC2	Q92769	1	0	0	0	0	0
ENSG00000147099	HDAC8	Q9BY41	1	1	0	0	0	0
ENSG00000138411	HECW2	Q9P2P5	1	1	1	0	0	0
ENSG00000156515	HK1	P19367	1	0	1	0	0	0
ENSG00000138668	HNRNPD	Q14103	1	0	0	0	0	0
ENSG00000165119	HNRNPK	P61978	1	1	0	0	0	0
ENSG00000153187	HNRNPU	Q00839	1	1	1	0	0	0
ENSG00000174775	HRAS	P01112	1	1	0	0	0	0
ENSG00000204869	IGFL4	Q6B9Z1	1	0	0	0	0	0
ENSG00000136697	IL1F10	Q8WWZ1	1	0	0	0	0	0
ENSG00000124313	IQSEC2	Q5JU85	1	1	1	1	0	0
ENSG00000119669	IRF2BPL	Q9H1B7	1	0	1	0	0	0
ENSG00000150995	ITPR1	Q14643	1	1	0	0	0	0
ENSG00000120071	KANSL1	Q7Z3B3	1	1	0	0	0	0
ENSG00000083168	KAT6A	Q92794	1	1	0	0	0	0
ENSG00000156650	KAT6B	Q8WYB5	1	1	0	0	0	0
ENSG00000111262	KCNA1	Q09470	1	0	0	0	0	0
ENSG00000177301	KCNA2	P16389	1	1	1	0	1	0
ENSG00000158445	KCNB1	Q14721	1	1	1	0	0	1
ENSG00000171385	KCND3	Q9UK17	1	0	0	0	0	0
ENSG00000159197	KCNE2	Q9Y6J6	1	0	0	0	0	0
ENSG00000143473	KCNH1	O95259	1	0	0	1	0	1
ENSG00000075043	KCNQ2	O43526	1	1	1	1	0	0
ENSG00000184156	KCNQ3	O43525	1	0	0	1	0	0
ENSG00000107147	KCNT1	Q5JUK3	1	1	1	1	0	1
ENSG00000117139	KDM5B	Q9UGL1	1	0	1	0	0	0
ENSG00000126012	KDM5C	P41229	1	1	1	0	0	0
ENSG00000147050	KDM6A	O15550	1	1	0	0	0	0
ENSG00000132510	KDM6B	O15054	1	0	1	0	0	0
ENSG00000134313	KIDINS220	Q9ULH0	1	0	1	0	0	0
ENSG00000138160	KIF11	P52732	1	1	1	0	0	0
ENSG00000130294	KIF1A	Q12756	1	1	0	0	0	0
ENSG00000068796	KIF2A	O00139	1	0	0	0	0	0
ENSG00000168280	KIF5C	O60282	1	0	0	1	0	0
ENSG00000118058	KMT2A	Q03164	1	1	0	0	0	1
ENSG00000167548	KMT2D	O14686	1	1	0	0	0	0
ENSG00000110066	KMT5B	Q4FZB7	1	1	1	0	0	0
ENSG00000133703	KRAS	P01116	1	1	0	0	0	0
ENSG00000198728	LDB1	Q86U70	1	0	0	0	0	0
ENSG00000113368	LMNB1	P20700	1	0	0	0	0	0
ENSG00000197324	LRP10	Q7Z4F1	1	0	0	0	0	0
ENSG00000164167	LSM6	P62312	1	0	0	0	0	0
ENSG00000146963	LUC7L2	Q9Y383	1	0	0	0	0	0
ENSG00000099949	LZTR1	Q8N653	1	0	0	0	0	0
ENSG00000178573	MAF	O75444	1	1	0	0	0	0
ENSG00000254585	MAGEL2	Q9UJ55	1	1	0	0	1	0
ENSG00000169032	MAP2K1	Q02750	1	1	0	0	0	0
ENSG00000135341	MAP3K7	O43318	1	0	0	0	0	0
ENSG00000072518	MARK2	Q7KZI7	1	0	0	0	0	0
ENSG00000125952	MAX	P61244	1	0	0	0	0	0
ENSG00000169057	MECP2	P51608	1	1	1	0	0	0
ENSG00000184634	MED12	Q93074	1	1	0	0	0	0
ENSG00000123066	MED13L	Q71F56	1	0	1	0	0	0
ENSG00000133997	MED6	O75586	1	0	0	0	0	0
ENSG00000081189	MEF2C	Q06413	1	1	1	0	0	0
ENSG00000134138	MEIS2	O14770	1	0	1	0	0	0
ENSG00000116688	MFN2	O95140	1	0	0	0	0	0
ENSG00000101752	MIB1	Q86YT6	1	0	0	0	0	0
ENSG00000135517	MIP	P30301	1	0	0	0	0	0
ENSG00000169446	MMGT1	Q8N4V1	1	0	0	0	0	0
ENSG00000169184	MN1	Q10571	1	0	0	0	0	0
ENSG00000168314	MOBP	Q13875	1	0	0	1	1	1
ENSG00000133422	MORC2	Q9Y6X9	1	0	0	0	0	0
ENSG00000158887	MPZ	P25189	1	0	0	0	0	0
ENSG00000135097	MSI1	O43347	1	0	0	0	1	0
ENSG00000174579	MSL2	Q9HCI7	1	0	0	0	0	0
ENSG00000005302	MSL3	Q8N5Y2	1	1	0	0	0	0
ENSG00000198793	MTOR	P42345	1	1	0	0	0	0
ENSG00000134323	MYCN	P04198	1	1	0	0	0	0
ENSG00000186487	MYT1L	Q9UL68	1	0	1	1	1	0
ENSG00000102030	NAA10	P41227	1	1	0	0	0	0
ENSG00000164134	NAA15	Q9BXJ9	1	0	1	0	0	0
ENSG00000160877	NACC1	Q96RE7	1	1	1	0	0	0
ENSG00000102452	NALCN	Q8IZF0	1	1	1	0	0	0
ENSG00000134440	NARS1	O43776	1	1	1	0	0	0
ENSG00000172915	NBEA	Q8NFP9	1	0	1	0	0	1
ENSG00000139180	NDUFA9	Q16795	1	0	0	0	0	0
ENSG00000147123	NDUFB11	Q9NX14	1	0	0	0	0	0
ENSG00000103154	NECAB2	Q7Z6G3	1	0	0	1	1	0
ENSG00000129559	NEDD8	Q15843	1	0	0	0	0	0
ENSG00000050030	NEXMIF	Q5QGS0	1	0	1	0	1	0
ENSG00000196712	NF1	P21359	1	1	0	0	0	0
ENSG00000116044	NFE2L2	Q16236	1	0	0	0	0	0
ENSG00000162599	NFIA	Q12857	1	0	0	0	0	0
ENSG00000147862	NFIB	O00712	1	0	1	0	0	0
ENSG00000008441	NFIX	Q14938	1	1	0	0	0	0
ENSG00000136352	NKX2-1	P43699	1	1	0	0	0	0
ENSG00000147140	NONO	Q15233	1	0	1	0	0	0
ENSG00000175745	NR2F1	P10589	1	1	0	0	0	0
ENSG00000153234	NR4A2	P43354	1	0	0	0	0	0
ENSG00000165671	NSD1	Q96L73	1	1	0	0	0	0
ENSG00000109685	NSD2	O96028	1	0	0	0	0	0
ENSG00000148053	NTRK2	Q16620	1	0	1	0	0	0
ENSG00000186364	NUDT17	P0C025	1	0	0	0	0	0
ENSG00000173598	NUDT4	Q9NZJ9	1	0	0	0	0	0
ENSG00000115758	ODC1	P11926	1	0	0	0	0	0
ENSG00000165588	OTX2	P32243	1	1	0	1	1	1
ENSG00000065600	PACC1	Q9H813	1	0	0	0	0	0
ENSG00000175115	PACS1	Q6VY07	1	1	0	0	0	0
ENSG00000007168	PAFAH1B1	P43034	1	1	0	1	0	1
ENSG00000185630	PBX1	P40424	1	0	0	0	0	0
ENSG00000197111	PCBP2	Q15366	1	0	0	0	0	0
ENSG00000105185	PDCD5	O14737	1	0	0	0	0	0
ENSG00000113448	PDE4D	Q08499	1	0	0	0	0	0
ENSG00000131828	PDHA1	P08559	1	1	0	0	0	0
ENSG00000070087	PFN2	P35080	1	0	0	0	0	0
ENSG00000135365	PHF21A	Q96BD5	1	0	1	0	0	0
ENSG00000100410	PHF5A	Q7RTV0	1	0	0	0	0	0
ENSG00000156531	PHF6	Q8IWS0	1	1	0	0	0	0
ENSG00000146247	PHIP	Q8WWQ0	1	1	0	0	0	0
ENSG00000121879	PIK3CA	P42336	1	0	0	0	0	0
ENSG00000145675	PIK3R1	P27986	1	0	0	0	0	0
ENSG00000105647	PIK3R2	O00459	1	1	0	0	0	0
ENSG00000123560	PLP1	P60201	1	1	0	0	0	1
ENSG00000143442	POGZ	Q7Z3K3	1	1	0	0	0	0
ENSG00000198914	POU3F3	P20264	1	1	0	0	0	0
ENSG00000170836	PPM1D	O15297	1	1	0	0	0	0
ENSG00000213639	PPP1CB	P62140	1	1	0	0	0	0
ENSG00000113575	PPP2CA	P67775	1	0	1	0	0	0
ENSG00000112640	PPP2R5D	Q14738	1	1	1	0	0	1
ENSG00000138814	PPP3CA	Q08209	1	0	1	1	0	1
ENSG00000108946	PRKAR1A	P10644	1	0	0	0	0	0
ENSG00000188191	PRKAR1B	P31321	1	0	0	1	1	1
ENSG00000165916	PSMC3	P17980	1	0	0	0	0	0
ENSG00000087191	PSMC5	P62195	1	0	0	0	0	0
ENSG00000185920	PTCH1	Q13635	1	1	0	1	0	1
ENSG00000171862	PTEN	P60484	1	1	1	0	0	0
ENSG00000179295	PTPN11	Q06124	1	0	0	0	0	0
ENSG00000179950	PUF60	Q9UHX1	1	0	0	0	0	0
ENSG00000185129	PURA	Q00577	1	1	1	0	0	0
ENSG00000198218	QRICH1	Q2TAL8	1	1	0	0	0	0
ENSG00000103769	RAB11A	P62491	1	0	0	0	0	0
ENSG00000185236	RAB11B	Q15907	1	0	1	0	0	0
ENSG00000119396	RAB14	P61106	1	0	0	0	0	0
ENSG00000155961	RAB39B	Q96DA2	1	1	1	0	1	0
ENSG00000108774	RAB5C	P51148	1	0	0	0	0	0
ENSG00000152061	RABGAP1L	Q5R372	1	0	0	0	0	0
ENSG00000152061	RABGAP1L	B7ZAP0	1	0	0	0	0	0
ENSG00000136238	RAC1	P63000	1	0	1	0	0	0
ENSG00000132155	RAF1	P04049	1	1	0	0	0	0
ENSG00000006451	RALA	P11233	1	0	1	0	0	0
ENSG00000127314	RAP1B	P61224	1	0	0	0	0	0
ENSG00000244462	RBM12	Q9NTZ6	1	0	0	0	0	0
ENSG00000163743	RCHY1	Q96PM5	1	0	0	0	0	0
ENSG00000008853	RHOBTB2	Q9BYZ6	1	0	1	0	0	0
ENSG00000143622	RIT1	Q92963	1	0	0	0	0	0
ENSG00000069667	RORA	P35398	1	0	1	0	0	0
ENSG00000198963	RORB	Q92753	1	0	1	0	0	0
ENSG00000108298	RPL19	P84098	1	0	0	0	0	0
ENSG00000161970	RPL26	P61254	1	0	0	0	0	0
ENSG00000008988	RPS20	P60866	1	0	0	0	0	0
ENSG00000177189	RPS6KA3	P51812	1	1	1	0	0	0
ENSG00000182568	SATB1	Q01826	1	0	0	0	0	0
ENSG00000119042	SATB2	Q9UPW6	1	1	0	0	0	0
ENSG00000144285	SCN1A	P35498	1	1	1	1	1	1
ENSG00000136531	SCN2A	Q99250	1	1	1	1	1	0
ENSG00000196876	SCN8A	Q9UQD0	1	1	1	1	1	0
ENSG00000188404	SELL	P14151	1	0	0	0	0	0
ENSG00000168385	SEPTIN2	Q15019	1	0	0	0	0	0
ENSG00000119335	SET	Q01105	1	0	1	0	0	0
ENSG00000152217	SETBP1	Q9Y6X0	1	1	1	0	0	0
ENSG00000099381	SETD1A	O15047	1	0	1	0	0	0
ENSG00000139718	SETD1B	Q9UPS6	1	0	1	0	0	0
ENSG00000251322	SHANK3		1	0	0	0	0	1
ENSG00000164690	SHH	Q15465	1	1	0	0	0	0
ENSG00000169375	SIN3A	Q96ST3	1	0	0	0	0	0
ENSG00000157933	SKI	P12755	1	1	0	1	0	0
ENSG00000147100	SLC16A2	P36021	1	1	0	0	0	0
ENSG00000117394	SLC2A1	P11166	1	1	1	0	0	0
ENSG00000102100	SLC35A2	P78381	1	1	0	0	0	0
ENSG00000138821	SLC39A8	Q9C0K1	1	1	0	0	0	0
ENSG00000157103	SLC6A1	P30531	1	1	1	0	0	0
ENSG00000141646	SMAD4	Q13485	1	0	0	0	0	0
ENSG00000137834	SMAD6	O43541	1	0	0	0	0	0
ENSG00000080503	SMARCA2	P51531	1	1	1	0	0	0
ENSG00000127616	SMARCA4	P51532	1	1	0	0	0	0
ENSG00000099956	SMARCB1	Q12824	1	1	0	0	0	0
ENSG00000072501	SMC1A	Q14683	1	1	1	0	0	0
ENSG00000108055	SMC3	Q9UQE7	1	1	0	0	0	0
ENSG00000136699	SMPD4	Q9NXE4	1	0	1	0	0	0
ENSG00000102172	SMS	P52788	1	0	1	0	0	0
ENSG00000132639	SNAP25	P60880	1	1	0	1	1	1
ENSG00000159210	SNF8	Q96H20	1	0	0	0	0	0
ENSG00000159140	SON	P18583	1	1	0	0	0	0
ENSG00000115904	SOS1	Q07889	1	1	0	0	0	0
ENSG00000100146	SOX10	P56693	1	0	0	0	0	0
ENSG00000176887	SOX11	P35716	1	0	0	0	0	0
ENSG00000181449	SOX2	P48431	1	1	0	0	1	1
ENSG00000134532	SOX5	P35711	1	0	0	0	1	0
ENSG00000110693	SOX6	P35712	1	0	0	0	0	0
ENSG00000021574	SPAST	Q9UBP0	1	0	0	0	0	0
ENSG00000121067	SPOP	O43791	1	0	0	0	0	1
ENSG00000164056	SPRY1	O43609	1	0	0	0	0	0
ENSG00000197694	SPTAN1	Q13813	1	0	1	1	0	1
ENSG00000165389	SPTSSA	Q969W0	1	0	0	0	0	0
ENSG00000080603	SRCAP	Q6ZRS2	1	1	0	0	0	0
ENSG00000100883	SRP54	P61011	1	0	0	0	0	0
ENSG00000182934	SRPRA	P08240	1	0	0	0	0	0
ENSG00000167978	SRRM2	Q9UQ35	1	0	0	0	0	0
ENSG00000136450	SRSF1	Q07955	1	0	0	0	0	0
ENSG00000157216	SSBP3	Q9BWW4	1	0	0	0	0	0
ENSG00000118007	STAG1	Q8WVM7	1	1	1	0	0	0
ENSG00000101972	STAG2	Q8N3U4	1	1	0	0	0	0
ENSG00000099365	STX1B	P61266	1	0	1	1	1	0
ENSG00000136854	STXBP1	P61764	1	1	1	1	1	1
ENSG00000188612	SUMO2	P61956	1	0	0	0	0	0
ENSG00000135316	SYNCRIP	O60506	1	0	0	0	0	0
ENSG00000197283	SYNGAP1	Q96PV0	1	1	1	0	0	1
ENSG00000067715	SYT1	P21579	1	0	0	1	0	0
ENSG00000055208	TAB2	Q9NYJ8	1	0	0	0	0	0
ENSG00000147133	TAF1	P21675	1	1	1	0	0	0
ENSG00000160551	TAOK1	Q7L7X3	1	1	0	0	0	0
ENSG00000177565	TBL1XR1	Q9BZK7	1	1	1	0	0	0
ENSG00000136535	TBR1	Q16650	1	1	1	1	1	1
ENSG00000140262	TCF12	Q99081	1	0	0	0	0	0
ENSG00000100207	TCF20	Q9UGU0	1	1	1	0	0	0
ENSG00000196628	TCF4	P15884	1	1	0	0	0	0
ENSG00000148737	TCF7L2	Q9NQB0	1	0	0	0	0	0
ENSG00000068323	TFE3	P19532	1	1	0	0	0	0
ENSG00000249693	THEGL	P0DJG4	1	0	0	0	0	0
ENSG00000145365	TIFA	Q96CG3	1	0	0	0	0	0
ENSG00000146872	TLK2	Q86UE8	1	0	1	0	0	0
ENSG00000205544	TMEM256	Q8N2U0	1	0	0	0	0	0
ENSG00000186452	TMPRSS12	Q86WS5	1	0	0	0	0	0
ENSG00000064419	TNPO3	Q9Y5L0	1	0	0	0	0	0
ENSG00000283900	TPTEP2-CSNK1E		1	0	0	0	0	0
ENSG00000131653	TRAF7	Q6Q0C0	1	0	0	0	0	0
ENSG00000038382	TRIO	O75962	1	0	1	0	0	1
ENSG00000153827	TRIP12	Q14669	1	0	1	0	0	0
ENSG00000083067	TRPM3	Q9HCF6	1	0	0	0	0	0
ENSG00000114062	UBE3A	Q05086	1	1	0	0	0	0
ENSG00000108312	UBTF	P17480	1	0	0	0	0	0
ENSG00000241635	UGT1A1	P22309	1	0	0	0	0	0
ENSG00000144406	UNC80	Q8N2C7	1	1	1	1	0	0
ENSG00000187555	USP7	Q93009	1	0	0	0	0	1
ENSG00000124486	USP9X	Q93008	1	1	1	0	0	0
ENSG00000220205	VAMP2	P63027	1	0	1	1	0	1
ENSG00000117533	VAMP4	O75379	1	0	0	0	0	1
ENSG00000165280	VCP	P55072	1	0	0	0	0	0
ENSG00000136451	VEZF1	Q14119	1	0	0	0	0	0
ENSG00000132612	VPS4A	Q9UN37	1	0	0	0	0	0
ENSG00000095787	WAC	Q9BTA9	1	1	0	1	0	0
ENSG00000162923	WDR26	Q9H7D7	1	1	0	0	0	0
ENSG00000047056	WDR37	Q9Y2I8	1	1	0	0	0	1
ENSG00000196998	WDR45	Q9Y484	1	1	0	0	0	0
ENSG00000114742	WDR48	Q8TAF3	1	0	0	0	0	0
ENSG00000196363	WDR5	P61964	1	0	0	0	0	0
ENSG00000108953	YWHAE	P62258	1	0	0	0	0	0
ENSG00000170027	YWHAG	P61981	1	0	1	0	1	1
ENSG00000100811	YY1	P25490	1	1	0	0	0	0
ENSG00000132846	ZBED3	Q96IU2	1	0	0	0	0	0
ENSG00000205189	ZBTB10	Q96DT7	1	0	0	0	0	0
ENSG00000179456	ZBTB18	Q99592	1	0	1	1	1	1
ENSG00000126970	ZC4H2	Q9NQZ6	1	1	0	0	0	0
ENSG00000169554	ZEB2	O60315	1	1	0	0	0	0
ENSG00000121741	ZMYM2	Q9UBW7	1	0	0	0	0	0
ENSG00000015171	ZMYND11	Q15326	1	0	1	0	0	0
ENSG00000163848	ZNF148	Q9UQR1	1	0	0	0	0	0
ENSG00000188994	ZNF292	O60281	1	0	1	0	0	0
ENSG00000112200	ZNF451	Q9Y4E5	1	0	0	0	0	0
ENSG00000183044	ABAT	P80404	0	1	0	0	0	0
ENSG00000131269	ABCB7	O75027	0	1	0	0	0	0
ENSG00000177646	ACAD9	Q9H845	0	1	0	0	0	0
ENSG00000117054	ACADM	P11310	0	1	0	0	0	0
ENSG00000161533	ACOX1	Q15067	0	1	0	0	0	0
ENSG00000075624	ACTB	P60709	0	1	0	0	0	0
ENSG00000184009	ACTG1	P63261	0	1	0	0	0	0
ENSG00000243989	ACY1	Q03154	0	1	0	0	0	0
ENSG00000160710	ADAR	P55265	0	1	0	0	0	0
ENSG00000205336	ADGRG1	Q9Y653	0	1	0	0	0	0
ENSG00000239900	ADSL	P30566	0	1	0	0	0	0
ENSG00000155966	AFF2	P51816	0	1	1	0	0	0
ENSG00000072364	AFF4	Q9UHB7	0	1	0	0	0	0
ENSG00000038002	AGA	P20933	0	1	0	0	0	0
ENSG00000018510	AGPS	O00116	0	1	0	0	0	0
ENSG00000135049	AGTPBP1	Q9UPW5	0	1	0	0	0	0
ENSG00000059573	ALDH18A1	P54886	0	1	0	0	0	0
ENSG00000184254	ALDH1A3	P47895	0	1	0	0	0	0
ENSG00000072210	ALDH3A2	P51648	0	1	0	0	0	0
ENSG00000159423	ALDH4A1	P30038	0	1	0	0	0	0
ENSG00000112294	ALDH5A1	P51649	0	1	0	0	0	0
ENSG00000164904	ALDH7A1	P49419	0	1	1	0	0	0
ENSG00000033011	ALG1	Q9BT22	0	1	0	0	0	0
ENSG00000182858	ALG12	Q9BV10	0	1	0	0	0	0
ENSG00000214160	ALG3	Q92685	0	1	0	0	0	0
ENSG00000088035	ALG6	Q9Y672	0	1	0	0	0	0
ENSG00000159063	ALG8	Q9BVK2	0	1	0	0	0	0
ENSG00000116127	ALMS1	Q8TCU4	0	1	0	0	0	0
ENSG00000003393	ALS2	Q96Q42	0	1	0	1	0	1
ENSG00000116337	AMPD2	Q01433	0	1	0	0	0	0
ENSG00000145020	AMT	P48728	0	1	0	0	0	0
ENSG00000153107	ANAPC1	Q9H1A4	0	1	0	0	0	0
ENSG00000154122	ANKH	Q9HCJ1	0	1	0	0	0	0
ENSG00000081014	AP4E1	Q9UPM8	0	1	0	0	0	0
ENSG00000137074	APTX	Q7Z2E3	0	1	0	0	0	0
ENSG00000118520	ARG1	P05089	0	1	0	0	0	0
ENSG00000113966	ARL6	Q9H0F7	0	1	0	0	0	0
ENSG00000135931	ARMC9	Q7Z3E5	0	1	0	0	0	0
ENSG00000100299	ARSA	P15289	0	1	0	0	0	0
ENSG00000113273	ARSB	P15848	0	1	0	0	0	0
ENSG00000157399	ARSL	P51690	0	1	0	0	0	0
ENSG00000004848	ARX	Q96QS3	0	1	1	0	1	1
ENSG00000104763	ASAH1	Q13510	0	1	1	0	0	0
ENSG00000070669	ASNS	P08243	0	1	0	0	1	0
ENSG00000108381	ASPA	P45381	0	1	0	0	0	0
ENSG00000066279	ASPM	Q8IZT6	0	1	0	0	0	0
ENSG00000197785	ATAD3A	Q9NVI7	0	1	0	0	0	0
ENSG00000138363	ATIC	P31939	0	1	0	0	0	0
ENSG00000149311	ATM	Q13315	0	1	0	0	0	0
ENSG00000165240	ATP7A	Q04656	0	1	0	0	0	0
ENSG00000085224	ATRX	P46100	0	1	1	0	0	0
ENSG00000148090	AUH	Q13825	0	1	0	0	0	0
ENSG00000158321	AUTS2	Q8WXX7	0	1	1	0	0	0
ENSG00000174483	BBS1	Q8NFJ9	0	1	0	0	0	0
ENSG00000179941	BBS10	Q8TAM1	0	1	0	0	0	0
ENSG00000181004	BBS12	Q6ZW61	0	1	0	0	0	0
ENSG00000125124	BBS2	Q9BXC9	0	1	0	0	0	0
ENSG00000140463	BBS4	Q96RK4	0	1	0	0	0	0
ENSG00000163093	BBS5	Q8N3I7	0	1	0	0	0	0
ENSG00000138686	BBS7	Q8IWZ6	0	1	0	0	0	1
ENSG00000122507	BBS9	Q3SYG4	0	1	0	0	0	0
ENSG00000185825	BCAP31	P51572	0	1	0	0	0	0
ENSG00000248098	BCKDHA	P12694	0	1	0	0	0	0
ENSG00000083123	BCKDHB	P21953	0	1	0	0	0	0
ENSG00000197299	BLM	P54132	0	1	0	0	0	0
ENSG00000185024	BRF1	Q92994	0	1	0	0	0	0
ENSG00000165288	BRWD3	Q6RI45	0	1	1	0	0	0
ENSG00000169814	BTD	P43251	0	1	0	0	0	0
ENSG00000156970	BUB1B	O60566	0	1	0	0	0	0
ENSG00000104267	CA2	P00918	0	1	0	0	0	0
ENSG00000178538	CA8	P35219	0	1	1	0	0	0
ENSG00000084774	CAD	P27708	0	1	1	0	0	0
ENSG00000148660	CAMK2G	Q13555	0	1	1	0	1	1
ENSG00000160200	CBS	P35520	0	1	0	0	0	0
ENSG00000132024	CC2D1A	Q6P1N0	0	1	1	0	0	1
ENSG00000048342	CC2D2A	Q9P2K1	0	1	0	0	0	0
ENSG00000183287	CCBE1	Q6UXH8	0	1	0	0	0	0
ENSG00000136710	CCDC115	Q96NT0	0	1	0	0	0	0
ENSG00000118971	CCND2	P30279	0	1	0	0	0	0
ENSG00000093009	CDC45	O75419	0	1	0	0	0	0
ENSG00000094804	CDC6	Q99741	0	1	0	0	0	0
ENSG00000065883	CDK13	Q14004	0	1	1	0	0	0
ENSG00000064309	CDON	Q4KMG0	0	1	0	0	0	0
ENSG00000167513	CDT1	Q9H211	0	1	0	0	0	0
ENSG00000151849	CENPJ	Q9HC77	0	1	0	1	0	1
ENSG00000103995	CEP152	O94986	0	1	0	0	0	0
ENSG00000198707	CEP290	O15078	0	1	0	0	0	0
ENSG00000106477	CEP41	Q9BYV8	0	1	0	0	0	0
ENSG00000166037	CEP57	Q86XR8	0	1	0	0	0	0
ENSG00000173588	CEP83	Q9Y592	0	1	0	0	0	0
ENSG00000101204	CHRNA4	P43681	0	1	1	0	0	0
ENSG00000169607	CKAP2L	Q8IYA6	0	1	0	0	0	0
ENSG00000188603	CLN3	Q13286	0	1	0	0	0	0
ENSG00000102805	CLN5	O75503	0	1	0	0	0	0
ENSG00000182372	CLN8	Q9UBY8	0	1	1	0	0	0
ENSG00000162129	CLPB	Q9H078	0	1	0	0	0	0
ENSG00000148842	CNNM2	Q9H8M5	0	1	1	0	0	0
ENSG00000174469	CNTNAP2	Q9UHC6	0	1	1	0	0	0
ENSG00000256053	COA8	Q96IL0	0	1	0	0	0	0
ENSG00000068120	COASY	Q13057	0	1	0	0	0	0
ENSG00000166685	COG1	Q8WTW3	0	1	0	0	0	0
ENSG00000103051	COG4	Q9H9E3	0	1	0	0	0	0
ENSG00000168434	COG7	P83436	0	1	0	0	0	0
ENSG00000213380	COG8	Q96MW5	0	1	0	0	0	0
ENSG00000118004	COLEC11	Q9BWP8	0	1	0	0	0	0
ENSG00000163050	COQ8A	Q8NI60	0	1	0	0	0	0
ENSG00000006695	COX10	Q12887	0	1	0	0	0	0
ENSG00000014919	COX15	Q7KZN9	0	1	0	0	0	0
ENSG00000126267	COX6B1	P14854	0	1	0	0	0	0
ENSG00000197603	CPLANE1	Q9H799	0	1	0	0	0	0
ENSG00000021826	CPS1	P31327	0	1	0	0	0	0
ENSG00000148204	CRB2	Q5IJ48	0	1	0	0	0	0
ENSG00000214960	CRPPA	A4D126	0	1	0	0	0	0
ENSG00000182578	CSF1R	P07333	0	1	0	0	0	0
ENSG00000104218	CSPP1	Q1MSJ5	0	1	0	0	0	0
ENSG00000160213	CSTB	P04080	0	1	1	0	0	0
ENSG00000178971	CTC1	Q2NKJ3	0	1	0	0	0	0
ENSG00000060069	CTDP1	Q9Y5B0	0	1	0	0	0	0
ENSG00000117984	CTSD	P07339	0	1	0	0	0	0
ENSG00000158290	CUL4B	Q13620	0	1	1	0	0	0
ENSG00000044090	CUL7	Q14999	0	1	0	0	0	0
ENSG00000153015	CWC27	Q6UX04	0	1	0	0	0	0
ENSG00000179091	CYC1	P08574	0	1	0	0	0	0
ENSG00000055163	CYFIP2	Q96F07	0	1	1	0	0	0
ENSG00000155016	CYP2U1	Q7Z449	0	1	0	0	0	0
ENSG00000173402	DAG1	Q14118	0	1	0	0	0	0
ENSG00000115866	DARS1	P14868	0	1	0	0	0	0
ENSG00000137992	DBT	P11182	0	1	0	0	0	0
ENSG00000166341	DCHS1	Q96JQ0	0	1	0	0	0	0
ENSG00000132437	DDC	P20711	0	1	0	0	0	0
ENSG00000100523	DDHD1	Q8NEL9	0	1	0	0	0	1
ENSG00000085788	DDHD2	O94830	0	1	0	0	0	0
ENSG00000244038	DDOST	P39656	0	1	0	0	0	0
ENSG00000013573	DDX11	Q96FC9	0	1	0	0	0	0
ENSG00000143753	DEGS1	O15121	0	1	0	0	0	0
ENSG00000100150	DEPDC5	O75140	0	1	1	0	0	0
ENSG00000116133	DHCR24	Q15392	0	1	0	0	0	0
ENSG00000172893	DHCR7	Q9UBM7	0	1	0	0	0	0
ENSG00000228716	DHFR	P00374	0	1	0	0	0	0
ENSG00000130826	DKC1	O60832	0	1	0	0	0	0
ENSG00000091140	DLD	P09622	0	1	0	0	0	0
ENSG00000082458	DLG3	Q92796	0	1	1	0	0	0
ENSG00000198947	DMD	P11532	0	1	0	0	0	0
ENSG00000088305	DNMT3B	Q9UBC3	0	1	0	0	0	0
ENSG00000107099	DOCK8	Q8NF50	0	1	0	0	0	0
ENSG00000175283	DOLK	Q9UPQ8	0	1	0	0	0	0
ENSG00000172269	DPAGT1	Q9H3H5	0	1	0	0	0	0
ENSG00000000419	DPM1	O60762	0	1	0	0	0	0
ENSG00000141627	DYM	Q7RTS9	0	1	0	0	0	0
ENSG00000126870	DYNC2I1	Q8WVS4	0	1	0	0	0	0
ENSG00000147155	EBP	Q15125	0	1	0	0	0	0
ENSG00000127884	ECHS1	P30084	0	1	0	0	0	0
ENSG00000143369	ECM1	Q16610	0	1	0	0	0	0
ENSG00000172071	EIF2AK3	Q9NZJ5	0	1	0	0	0	0
ENSG00000115211	EIF2B4	Q9UI10	0	1	0	0	0	0
ENSG00000145191	EIF2B5	Q13144	0	1	0	0	0	0
ENSG00000006744	ELAC2	Q9BQ52	0	1	0	0	0	0
ENSG00000118402	ELOVL4	Q9GZR5	0	1	1	0	0	0
ENSG00000152223	EPG5	Q9HCE0	0	1	0	0	0	0
ENSG00000012061	ERCC1	P07992	0	1	0	0	0	0
ENSG00000104884	ERCC2	P18074	0	1	0	0	0	0
ENSG00000163161	ERCC3	P19447	0	1	0	0	0	1
ENSG00000134899	ERCC5	P28715	0	1	0	0	0	0
ENSG00000225830	ERCC6	Q03468	0	1	0	0	0	0
ENSG00000225830	ERCC6	P0DP91	0	1	0	0	0	0
ENSG00000182150	ERCC6L2	Q5T890	0	1	0	0	0	0
ENSG00000049167	ERCC8	Q13216	0	1	0	0	0	0
ENSG00000171320	ESCO2	Q56NI9	0	1	0	0	0	0
ENSG00000140374	ETFA	P13804	0	1	0	0	0	0
ENSG00000171503	ETFDH	Q16134	0	1	0	0	0	0
ENSG00000105755	ETHE1	O95571	0	1	0	0	0	0
ENSG00000107371	EXOSC3	Q9NQT5	0	1	0	0	0	0
ENSG00000103876	FAH	P16930	0	1	0	0	0	0
ENSG00000166801	FAM111A	Q96PZ2	0	1	0	0	0	0
ENSG00000122591	FAM126A	Q9BYI3	0	1	0	0	0	0
ENSG00000177706	FAM20C	Q8IXL6	0	1	0	0	0	0
ENSG00000197601	FAR1	Q8WVX9	0	1	0	0	0	0
ENSG00000145982	FARS2	O95363	0	1	0	0	0	0
ENSG00000196159	FAT4	Q6V0I7	0	1	0	0	0	0
ENSG00000112234	FBXL4	Q9UKA2	0	1	0	0	0	0
ENSG00000102466	FGF14	Q92915	0	1	0	0	0	0
ENSG00000077782	FGFR1	P11362	0	1	0	0	0	0
ENSG00000091483	FH	P07954	0	1	0	0	0	0
ENSG00000181027	FKRP	Q9H9S5	0	1	1	0	0	0
ENSG00000106692	FKTN	O75072	0	1	1	0	0	0
ENSG00000160688	FLAD1	Q8NFF5	0	1	0	0	0	0
ENSG00000196924	FLNA	P21333	0	1	0	0	0	0
ENSG00000162769	FLVCR1	Q9Y5Y0	0	1	0	0	0	0
ENSG00000119686	FLVCR2	Q9UPI3	0	1	0	0	0	0
ENSG00000102081	FMR1	Q06787	0	1	0	0	0	0
ENSG00000110195	FOLR1	P15328	0	1	0	0	0	0
ENSG00000049768	FOXP3	Q9BZS1	0	1	0	0	0	0
ENSG00000110074	FOXRED1	Q96CU9	0	1	0	0	0	0
ENSG00000164946	FREM1	Q5H8C1	0	1	0	0	0	0
ENSG00000160282	FTCD	O95954	0	1	0	0	0	0
ENSG00000068438	FTSJ1	Q9UET6	0	1	1	0	0	0
ENSG00000179163	FUCA1	P04066	0	1	0	0	0	0
ENSG00000054983	GALC	P54803	0	1	0	0	0	0
ENSG00000117308	GALE	Q14376	0	1	0	0	0	0
ENSG00000141012	GALNS	P34059	0	1	0	0	0	0
ENSG00000213930	GALT	P07902	0	1	0	0	0	0
ENSG00000130005	GAMT	Q14353	0	1	0	0	0	0
ENSG00000261609	GAN	Q9H2C0	0	1	0	0	0	0
ENSG00000171766	GATM	P50440	0	1	0	0	0	0
ENSG00000070610	GBA2	Q9HCG7	0	1	0	0	0	0
ENSG00000105607	GCDH	Q92947	0	1	0	0	0	0
ENSG00000131979	GCH1	P30793	0	1	0	0	0	0
ENSG00000168827	GFM1	Q96RP9	0	1	0	0	0	0
ENSG00000198835	GJC2	Q5T442	0	1	0	0	0	0
ENSG00000170266	GLB1	P16278	0	1	0	0	0	0
ENSG00000178445	GLDC	P23378	0	1	0	0	0	0
ENSG00000074047	GLI2	P10070	0	1	0	0	0	0
ENSG00000106571	GLI3	P10071	0	1	0	0	0	0
ENSG00000135821	GLUL	P15104	0	1	0	0	0	0
ENSG00000196743	GM2A	P17900	0	1	0	0	0	0
ENSG00000144591	GMPPA	Q96IJ6	0	1	1	0	0	0
ENSG00000116906	GNPAT	O15228	0	1	0	0	0	0
ENSG00000111670	GNPTAB	Q3T906	0	1	0	0	0	0
ENSG00000090581	GNPTG	Q9UJJ9	0	1	0	0	0	0
ENSG00000135677	GNS	P15586	0	1	0	0	0	0
ENSG00000120370	GORAB	Q5T7V8	0	1	0	0	0	0
ENSG00000076716	GPC4	O75487	0	1	0	0	0	0
ENSG00000121957	GPSM2	P81274	0	1	0	0	0	0
ENSG00000125675	GRIA3	P42263	0	1	1	0	1	0
ENSG00000164418	GRIK2	Q13002	0	1	1	0	0	0
ENSG00000272047	GTF2H5	Q6ZYL4	0	1	0	0	0	0
ENSG00000172432	GTPBP2	Q9BX10	0	1	0	0	0	0
ENSG00000130299	GTPBP3	Q969Y2	0	1	0	0	0	0
ENSG00000169919	GUSB	P08236	0	1	0	0	0	0
ENSG00000085382	HACE1	Q8IYU2	0	1	1	0	0	1
ENSG00000138796	HADH	Q16836	0	1	0	0	0	0
ENSG00000084754	HADHA	P40939	0	1	0	0	0	0
ENSG00000172534	HCFC1	P51610	0	1	1	0	0	0
ENSG00000164588	HCN1	O60741	0	1	1	0	0	0
ENSG00000068024	HDAC4	P56524	0	1	0	0	0	0
ENSG00000103657	HERC1	Q15751	0	1	1	0	0	1
ENSG00000213614	HEXA	P06865	0	1	0	0	0	0
ENSG00000049860	HEXB	P07686	0	1	0	0	0	0
ENSG00000165102	HGSNAT	Q68CP4	0	1	0	0	0	0
ENSG00000198130	HIBCH	Q6NVY1	0	1	0	0	0	0
ENSG00000010818	HIVEP2	P31629	0	1	1	0	0	0
ENSG00000117305	HMGCL	P35914	0	1	0	0	0	0
ENSG00000125944	HNRNPR	O43390	0	1	0	0	0	0
ENSG00000105991	HOXA1		0	1	0	0	0	0
ENSG00000165704	HPRT1	P00492	0	1	0	0	0	0
ENSG00000072506	HSD17B10	Q99714	0	1	0	0	0	0
ENSG00000133835	HSD17B4	P51659	0	1	0	0	0	0
ENSG00000086758	HUWE1	Q7Z6Z7	0	1	1	0	0	0
ENSG00000198331	HYLS1	Q96M11	0	1	0	0	0	0
ENSG00000010404	IDS	P22304	0	1	0	1	0	1
ENSG00000127415	IDUA	P35475	0	1	0	0	0	0
ENSG00000115267	IFIH1	Q9BYX4	0	1	0	0	0	0
ENSG00000138002	IFT172	Q9UG01	0	1	0	0	0	0
ENSG00000017427	IGF1	P05019	0	1	1	0	0	0
ENSG00000169306	IL1RAPL1	Q9NZN1	0	1	1	0	0	0
ENSG00000148384	INPP5E	Q9NRR6	0	1	1	0	0	0
ENSG00000128928	IVD	P26440	0	1	0	0	0	0
ENSG00000129159	KCNC1	P48547	0	1	1	1	1	0
ENSG00000177807	KCNJ10	P78508	0	1	0	1	0	0
ENSG00000187486	KCNJ11	Q14654	0	1	0	0	0	0
ENSG00000243335	KCTD7	Q96MP8	0	1	1	0	1	0
ENSG00000100578	KIAA0586	Q9BVV6	0	1	0	0	0	1
ENSG00000166813	KIF7	Q2M1P5	0	1	0	0	0	0
ENSG00000198954	KIFBP	Q96EK5	0	1	0	0	0	0
ENSG00000118263	KLF7	O75840	0	1	0	0	0	0
ENSG00000005483	KMT2E	Q8IZD2	0	1	0	0	0	0
ENSG00000198910	L1CAM	P32004	0	1	0	0	0	0
ENSG00000087299	L2HGDH	Q9H9P8	0	1	0	0	0	0
ENSG00000101680	LAMA1	P25391	0	1	0	0	0	0
ENSG00000196569	LAMA2	P24043	0	1	0	0	0	0
ENSG00000050555	LAMC3	Q9Y6N6	0	1	0	0	0	0
ENSG00000133424	LARGE1	O95461	0	1	1	0	0	0
ENSG00000174720	LARP7	Q4G0J3	0	1	0	0	0	0
ENSG00000143815	LBR	Q14739	0	1	0	0	0	0
ENSG00000174405	LIG4	P49917	0	1	0	0	0	0
ENSG00000081479	LRP2	P98164	0	1	0	0	0	0
ENSG00000138095	LRPPRC	P42704	0	1	0	0	0	0
ENSG00000181541	MAB21L2	Q9Y586	0	1	0	0	0	0
ENSG00000177239	MAN1B1	Q9UKM7	0	1	0	0	0	0
ENSG00000104774	MAN2B1	O00754	0	1	0	0	0	0
ENSG00000109323	MANBA	O00462	0	1	0	0	0	0
ENSG00000126934	MAP2K2	P36507	0	1	0	0	0	0
ENSG00000127241	MASP1	P48740	0	1	0	0	0	0
ENSG00000078070	MCCC1	Q96RQ3	0	1	0	0	0	0
ENSG00000131844	MCCC2	Q9HCC0	0	1	0	0	0	0
ENSG00000090674	MCOLN1	Q9GZU1	0	1	0	0	0	0
ENSG00000147316	MCPH1	Q8NEM0	0	1	0	0	0	0
ENSG00000181038	METTL23	Q86XA0	0	1	1	0	0	0
ENSG00000168958	MFF	Q9GZY8	0	1	0	0	0	0
ENSG00000164073	MFSD8	Q8NHS3	0	1	0	0	0	0
ENSG00000168282	MGAT2	Q10469	0	1	0	0	0	0
ENSG00000111341	MGP	P08493	0	1	0	0	0	0
ENSG00000107745	MICU1	Q9BPX6	0	1	0	1	0	0
ENSG00000101871	MID1	O15344	0	1	0	0	0	0
ENSG00000125863	MKKS	Q9NPJ1	0	1	0	0	0	0
ENSG00000011143	MKS1	Q9NXB0	0	1	0	0	0	0
ENSG00000100427	MLC1	Q15049	0	1	0	1	0	1
ENSG00000103150	MLYCD	O95822	0	1	0	0	0	0
ENSG00000151611	MMAA	Q8IVH4	0	1	0	0	0	0
ENSG00000139428	MMAB	Q96EY8	0	1	0	0	0	0
ENSG00000132763	MMACHC	Q9Y4U1	0	1	0	0	0	0
ENSG00000168288	MMADHC	Q9H3L0	0	1	0	0	0	0
ENSG00000154485	MMP21	Q8N119	0	1	0	0	0	0
ENSG00000146085	MMUT	P22033	0	1	0	0	0	0
ENSG00000124615	MOCS1	Q9NZB8	0	1	0	0	0	0
ENSG00000164172	MOCS2	O96033	0	1	0	0	0	0
ENSG00000164172	MOCS2	O96007	0	1	0	0	0	0
ENSG00000129255	MPDU1	O75352	0	1	0	0	0	0
ENSG00000178802	MPI	P34949	0	1	0	0	0	0
ENSG00000168303	MPLKIP	Q8TAP9	0	1	0	0	0	0
ENSG00000158186	MRAS	O14807	0	1	0	0	0	0
ENSG00000020922	MRE11	P49959	0	1	0	0	0	0
ENSG00000177000	MTHFR	P42898	0	1	0	0	0	0
ENSG00000116984	MTR	Q99707	0	1	0	0	0	0
ENSG00000130921	MTRFR	Q9H3J6	0	1	0	0	0	0
ENSG00000124275	MTRR	Q9UBK8	0	1	0	0	0	0
ENSG00000133454	MYO18B	Q8IUG5	0	1	0	0	0	0
ENSG00000198951	NAGA	P17050	0	1	0	0	0	0
ENSG00000108784	NAGLU	P54802	0	1	0	0	0	0
ENSG00000095380	NANS	Q9NR45	0	1	0	0	0	0
ENSG00000125814	NAPB	Q9H115	0	1	0	1	1	1
ENSG00000151779	NBAS	A2RRP1	0	1	0	0	0	0
ENSG00000072864	NDE1	Q9NXR1	0	1	0	0	0	0
ENSG00000124479	NDP	Q00604	0	1	0	0	0	1
ENSG00000125356	NDUFA1	O15239	0	1	0	0	0	0
ENSG00000023228	NDUFS1	P28331	0	1	0	0	0	0
ENSG00000164258	NDUFS4	O43181	0	1	0	0	0	0
ENSG00000115286	NDUFS7	O75251	0	1	0	0	0	0
ENSG00000110717	NDUFS8	O00217	0	1	0	0	0	0
ENSG00000167792	NDUFV1	P49821	0	1	0	0	0	0
ENSG00000204386	NEU1	Q99519	0	1	0	0	0	0
ENSG00000169599	NFU1	Q9UMS0	0	1	0	0	0	0
ENSG00000151092	NGLY1	Q96IV0	0	1	0	0	0	0
ENSG00000164190	NIPBL	Q6KC79	0	1	0	0	0	0
ENSG00000141458	NPC1	O15118	0	1	0	0	0	0
ENSG00000119655	NPC2	P61916	0	1	0	0	0	0
ENSG00000213281	NRAS	P01111	0	1	0	0	0	0
ENSG00000196358	NTNG2	Q96CW9	0	1	1	0	1	1
ENSG00000151413	NUBPL	Q8TB37	0	1	0	0	0	0
ENSG00000164978	NUDT2	P50583	0	1	0	0	0	0
ENSG00000124006	OBSL1	O75147	0	1	0	0	0	0
ENSG00000197822	OCLN	Q16625	0	1	0	0	0	0
ENSG00000122126	OCRL	Q01968	0	1	0	0	0	0
ENSG00000046651	OFD1	O75665	0	1	0	0	0	0
ENSG00000079482	OPHN1	O60890	0	1	1	0	0	0
ENSG00000085840	ORC1	Q13415	0	1	0	0	0	0
ENSG00000115947	ORC4	O43929	0	1	0	1	0	0
ENSG00000091651	ORC6	Q9Y5N6	0	1	0	0	0	0
ENSG00000036473	OTC	P00480	0	1	0	0	0	0
ENSG00000178467	P4HTM	Q9NXG6	0	1	1	0	0	0
ENSG00000171759	PAH	P00439	0	1	0	0	0	0
ENSG00000077264	PAK3	O75914	0	1	1	0	1	1
ENSG00000140694	PARN	O95453	0	1	0	0	0	0
ENSG00000007372	PAX6	P26367	0	1	0	1	1	0
ENSG00000125618	PAX8	Q06710	0	1	0	0	0	0
ENSG00000173599	PC	P11498	0	1	0	0	0	0
ENSG00000166228	PCBD1	P61457	0	1	0	0	0	0
ENSG00000175198	PCCA	P05165	0	1	0	0	0	0
ENSG00000114054	PCCB	P05166	0	1	0	0	0	0
ENSG00000113555	PCDH12	Q9NPG4	0	1	0	0	0	0
ENSG00000165194	PCDH19	Q8TAB3	0	1	1	0	0	1
ENSG00000277258	PCGF2	P35227	0	1	0	0	0	0
ENSG00000160299	PCNT	O95613	0	1	0	0	0	0
ENSG00000185813	PCYT2	Q99447	0	1	0	0	0	0
ENSG00000113721	PDGFRB	P09619	0	1	0	0	0	0
ENSG00000164494	PDSS2	Q86YH6	0	1	0	0	0	0
ENSG00000124299	PEPD	P12955	0	1	0	0	0	0
ENSG00000127980	PEX1	O43933	0	1	0	0	0	0
ENSG00000157911	PEX10	O60683	0	1	0	0	0	0
ENSG00000131779	PEX11B	O96011	0	1	0	0	0	0
ENSG00000108733	PEX12	O00623	0	1	0	0	0	0
ENSG00000162928	PEX13	Q92968	0	1	0	0	0	0
ENSG00000142655	PEX14	O75381	0	1	0	0	0	0
ENSG00000121680	PEX16	Q9Y5Y5	0	1	0	0	0	0
ENSG00000162735	PEX19	P40855	0	1	0	0	0	0
ENSG00000164751	PEX2	P28328	0	1	0	0	0	0
ENSG00000215193	PEX26	Q7Z412	0	1	0	0	0	0
ENSG00000034693	PEX3	P56589	0	1	0	0	0	0
ENSG00000139197	PEX5	P50542	0	1	0	0	0	0
ENSG00000124587	PEX6	Q13608	0	1	0	0	0	0
ENSG00000112357	PEX7	O00628	0	1	0	0	0	0
ENSG00000148985	PGAP2	Q9UHJ9	0	1	1	0	0	0
ENSG00000161395	PGAP3	Q96FM1	0	1	1	0	0	0
ENSG00000102144	PGK1	P00558	0	1	0	0	0	0
ENSG00000172943	PHF8	Q9UPP1	0	1	1	0	0	0
ENSG00000092621	PHGDH	O43175	0	1	0	0	0	0
ENSG00000109132	PHOX2B	Q99453	0	1	0	0	0	0
ENSG00000083535	PIBF1	Q8WXW3	0	1	0	0	0	0
ENSG00000165195	PIGA	P37287	0	1	0	0	0	0
ENSG00000069943	PIGB	Q92521	0	1	1	0	0	0
ENSG00000108474	PIGL	Q9Y2B2	0	1	0	0	0	0
ENSG00000165282	PIGO	Q8TEQ8	0	1	1	0	0	0
ENSG00000124155	PIGT	Q969N2	0	1	0	0	0	0
ENSG00000060642	PIGV	Q9NUD9	0	1	1	0	0	0
ENSG00000142731	PLK4	O00444	0	1	0	0	0	0
ENSG00000140650	PMM2	O15305	0	1	0	0	0	0
ENSG00000039650	PNKP	Q96T60	0	1	0	0	0	0
ENSG00000032444	PNPLA6	Q8IY17	0	1	0	0	0	0
ENSG00000101868	POLA1	P09884	0	1	0	0	0	0
ENSG00000140521	POLG	P54098	0	1	0	0	0	0
ENSG00000181222	POLR2A		0	1	1	0	0	0
ENSG00000148606	POLR3A	O14802	0	1	0	1	0	1
ENSG00000013503	POLR3B	Q9NW08	0	1	0	0	0	0
ENSG00000085998	POMGNT1	Q8WZA1	0	1	1	0	0	0
ENSG00000144647	POMGNT2	Q8NAT1	0	1	0	0	0	0
ENSG00000185900	POMK	Q9H5K3	0	1	0	0	0	0
ENSG00000130714	POMT1	Q9Y6A1	0	1	1	1	0	0
ENSG00000009830	POMT2	Q9UKY4	0	1	1	0	0	0
ENSG00000105568	PPP2R1A	P30153	0	1	1	0	0	0
ENSG00000131238	PPT1	P50897	0	1	0	0	0	0
ENSG00000102103	PQBP1	O60828	0	1	0	0	0	0
ENSG00000184304	PRKD1	Q15139	0	1	0	0	0	0
ENSG00000132600	PRMT7	Q9NVM4	0	1	1	1	0	0
ENSG00000167371	PRRT2	Q7Z6L0	0	1	0	0	0	0
ENSG00000164099	PRSS12	P56730	0	1	1	0	0	0
ENSG00000197746	PSAP	P07602	0	1	0	0	0	0
ENSG00000146733	PSPH	P78330	0	1	0	0	0	0
ENSG00000165186	PTCHD1	Q96NR3	0	1	1	0	0	0
ENSG00000156471	PTDSS1	P48651	0	1	0	0	0	0
ENSG00000168267	PTF1A	Q7RTS3	0	1	0	0	0	0
ENSG00000141378	PTRH2	Q9Y3E5	0	1	0	0	0	0
ENSG00000150787	PTS	Q03393	0	1	0	0	0	0
ENSG00000151552	QDPR	P09417	0	1	0	1	0	0
ENSG00000099246	RAB18	Q9NP72	0	1	0	0	0	0
ENSG00000112210	RAB23	Q9ULC3	0	1	0	0	0	0
ENSG00000115839	RAB3GAP1	Q15042	0	1	0	0	0	0
ENSG00000118873	RAB3GAP2	Q9H2M9	0	1	0	0	0	0
ENSG00000164754	RAD21	O60216	0	1	0	0	0	0
ENSG00000108557	RAI1	Q7Z5J4	0	1	0	0	0	0
ENSG00000165917	RAPSN	Q13702	0	1	0	0	0	0
ENSG00000077092	RARB	P10826	0	1	0	0	0	0
ENSG00000113643	RARS1	P54136	0	1	0	0	0	0
ENSG00000146282	RARS2	Q5T160	0	1	0	0	0	0
ENSG00000134438	RAX	Q9Y2V3	0	1	0	0	0	0
ENSG00000189056	RELN	P78509	0	1	1	1	0	0
ENSG00000142599	RERE	Q9P2R6	0	1	1	0	0	0
ENSG00000104889	RNASEH2A	O75792	0	1	0	0	0	0
ENSG00000136104	RNASEH2B	Q5TBB1	0	1	0	0	0	0
ENSG00000172922	RNASEH2C	Q8TDP1	0	1	0	0	0	0
ENSG00000026297	RNASET2	O00584	0	1	0	0	0	0
ENSG00000067836	ROGDI	Q9GZN7	0	1	0	0	0	0
ENSG00000169071	ROR2	Q01974	0	1	0	0	0	0
ENSG00000103494	RPGRIP1L	Q68CZ1	0	1	0	0	0	0
ENSG00000147403	RPL10	P27635	0	1	1	0	0	0
ENSG00000197728	RPS26	P62854	0	1	0	0	0	0
ENSG00000133818	RRAS2	P62070	0	1	0	0	0	0
ENSG00000174891	RSRC1	Q96IZ7	0	1	1	0	0	1
ENSG00000258366	RTEL1	Q9NZ71	0	1	0	0	0	1
ENSG00000130347	RTN4IP1	Q8WWV3	0	1	1	0	0	0
ENSG00000176225	RTTN	Q86VV8	0	1	0	0	0	0
ENSG00000118600	RXYLT1	Q9Y2B1	0	1	0	0	0	0
ENSG00000101347	SAMHD1	Q9Y3Z3	0	1	0	0	0	0
ENSG00000109929	SC5D	O75845	0	1	0	0	0	0
ENSG00000105711	SCN1B	Q07699	0	1	1	1	0	0
ENSG00000133028	SCO1	O75880	0	1	0	0	0	0
ENSG00000284194	SCO2	O43819	0	1	0	0	0	0
ENSG00000073578	SDHA	P31040	0	1	0	0	0	0
ENSG00000205138	SDHAF1	A6NFY7	0	1	0	0	0	0
ENSG00000075213	SEMA3A	Q14563	0	1	0	0	0	0
ENSG00000109618	SEPSECS	Q9HD40	0	1	0	0	0	0
ENSG00000168137	SETD5	Q9C0A6	0	1	1	0	0	1
ENSG00000181523	SGSH	P51688	0	1	0	0	0	0
ENSG00000142178	SIK1	P57059	0	1	1	0	0	0
ENSG00000120725	SIL1	Q9H173	0	1	0	0	0	0
ENSG00000112246	SIM1	P81133	0	1	0	0	0	0
ENSG00000138083	SIX3	O95343	0	1	0	0	0	0
ENSG00000140199	SLC12A6	Q9UHW9	0	1	0	0	0	0
ENSG00000141485	SLC13A5	Q86YT5	0	1	1	0	0	0
ENSG00000119899	SLC17A5	Q9NRA2	0	1	0	0	0	0
ENSG00000135917	SLC19A3	Q9BZV2	0	1	0	0	0	0
ENSG00000197375	SLC22A5	O76082	0	1	0	0	0	0
ENSG00000100075	SLC25A1	P53007	0	1	0	0	0	0
ENSG00000102743	SLC25A15	Q9Y619	0	1	0	0	0	0
ENSG00000178537	SLC25A20	O43772	0	1	0	0	0	0
ENSG00000181830	SLC35C1	Q96A29	0	1	0	0	1	0
ENSG00000076351	SLC46A1	Q96NT5	0	1	0	0	0	0
ENSG00000080493	SLC4A4	Q9Y6R1	0	1	0	0	0	0
ENSG00000185803	SLC52A2	Q9HAB3	0	1	0	0	0	0
ENSG00000101276	SLC52A3	Q9NQ40	0	1	0	0	0	0
ENSG00000142319	SLC6A3	Q01959	0	1	0	0	0	0
ENSG00000165970	SLC6A5	Q9Y345	0	1	0	1	1	1
ENSG00000130821	SLC6A8	P48029	0	1	0	0	0	0
ENSG00000198689	SLC9A6	Q92581	0	1	1	1	1	1
ENSG00000188827	SLX4	Q8IY92	0	1	0	1	0	1
ENSG00000128602	SMO	Q99835	0	1	0	0	0	0
ENSG00000198732	SMOC1	Q9H4F8	0	1	0	0	0	0
ENSG00000166311	SMPD1	P17405	0	1	0	0	0	0
ENSG00000125835	SNRPB	P14678	0	1	0	0	0	0
ENSG00000135317	SNX14	Q9Y5W7	0	1	0	0	0	0
ENSG00000134595	SOX3	P41225	0	1	1	0	1	0
ENSG00000104133	SPG11	Q96JI7	0	1	0	0	0	0
ENSG00000116096	SPR	P35270	0	1	0	0	0	0
ENSG00000160460	SPTBN4	Q9H254	0	1	1	1	1	0
ENSG00000128039	SRD5A3	Q9H8P0	0	1	0	0	0	0
ENSG00000115525	ST3GAL5	Q9UNP4	0	1	0	0	1	0
ENSG00000124356	STAMBP	O95630	0	1	0	0	0	0
ENSG00000137868	STRA6	Q9BX79	0	1	0	0	0	0
ENSG00000266173	STRADA	Q7RTN6	0	1	1	0	0	0
ENSG00000163541	SUCLG1	P53597	0	1	0	0	0	0
ENSG00000144455	SUMF1	Q8NBK3	0	1	0	0	0	0
ENSG00000148290	SURF1	Q15526	0	1	0	0	0	0
ENSG00000178691	SUZ12	Q15022	0	1	0	0	0	0
ENSG00000102003	SYP	P08247	0	1	1	1	1	0
ENSG00000102125	TAFAZZIN	Q16635	0	1	0	0	0	0
ENSG00000183597	TANGO2	Q6ICL3	0	1	0	0	0	0
ENSG00000198650	TAT	P17735	0	1	0	0	0	0
ENSG00000036054	TBC1D23	Q9NUY8	0	1	0	0	0	0
ENSG00000162065	TBC1D24	Q9ULP9	0	1	1	1	1	0
ENSG00000141556	TBCD	Q9BTW9	0	1	0	0	0	0
ENSG00000284770	TBCE	Q15813	0	1	1	0	0	0
ENSG00000285053	TBCE	Q15813	0	1	1	0	0	0
ENSG00000145348	TBCK	Q8TEA7	0	1	1	0	0	0
ENSG00000184058	TBX1	O43435	0	1	0	0	0	0
ENSG00000185339	TCN2	P20062	0	1	0	0	0	0
ENSG00000164362	TERT	O14746	0	1	0	0	0	0
ENSG00000177426	TGIF1	Q15583	0	1	0	0	0	0
ENSG00000180176	TH	P07101	0	1	0	0	0	0
ENSG00000131652	THOC6	Q86W42	0	1	0	0	0	0
ENSG00000126351	THRA	P10827	0	1	0	1	0	0
ENSG00000092330	TINF2	Q9BSI4	0	1	0	0	0	0
ENSG00000166548	TK2	O00142	0	1	0	0	0	0
ENSG00000143183	TMCO1	Q9UM00	0	1	1	0	0	0
ENSG00000134851	TMEM165	Q9HC07	0	1	0	0	0	0
ENSG00000155755	TMEM237	Q96Q45	0	1	0	0	0	0
ENSG00000164953	TMEM67	Q5HYA8	0	1	0	0	0	0
ENSG00000175606	TMEM70	Q9BUB7	0	1	0	0	0	0
ENSG00000198718	TOGARAM1	Q9Y4F4	0	1	0	0	0	0
ENSG00000177302	TOP3A	Q13472	0	1	0	0	0	0
ENSG00000166340	TPP1	O14773	0	1	0	0	0	0
ENSG00000134900	TPP2	P29144	0	1	0	0	0	0
ENSG00000167632	TRAPPC9	Q96Q05	0	1	1	0	0	0
ENSG00000213689	TREX1	Q9NSU2	0	1	0	0	0	0
ENSG00000119401	TRIM32	Q13049	0	1	0	0	0	0
ENSG00000108395	TRIM37	O94972	0	1	0	1	0	1
ENSG00000171206	TRIM8	Q9BZR9	0	1	0	0	0	0
ENSG00000145331	TRMT10A	Q8TBZ6	0	1	0	0	0	0
ENSG00000165699	TSC1	Q92574	0	1	0	0	0	0
ENSG00000103197	TSC2	P49815	0	1	0	1	0	0
ENSG00000182173	TSEN54	Q7Z6J9	0	1	0	0	0	0
ENSG00000134200	TSHB	P01222	0	1	0	0	0	0
ENSG00000156298	TSPAN7	P41732	0	1	1	1	0	0
ENSG00000011295	TTC19	Q6DKK2	0	1	0	0	0	0
ENSG00000165533	TTC8	Q8TAM2	0	1	0	0	0	0
ENSG00000167552	TUBA1A	Q71U36	0	1	0	0	1	1
ENSG00000183785	TUBA8	Q9NY65	0	1	0	1	0	0
ENSG00000196230	TUBB	P07437	0	1	0	0	1	0
ENSG00000137267	TUBB2A	Q13885	0	1	0	0	1	1
ENSG00000137285	TUBB2B	Q9BVA1	0	1	0	1	0	0
ENSG00000104833	TUBB4A	P04350	0	1	0	1	1	0
ENSG00000128159	TUBGCP6	Q96RT7	0	1	0	1	0	0
ENSG00000104723	TUSC3	Q13454	0	1	1	0	0	0
ENSG00000122691	TWIST1	Q15672	0	1	0	0	0	0
ENSG00000081307	UBA5	Q9GZZ9	0	1	1	0	0	0
ENSG00000077721	UBE2A	P49459	0	1	1	0	0	0
ENSG00000151148	UBE3B	Q7Z3V4	0	1	0	0	0	0
ENSG00000159459	UBR1	Q8IWV7	0	1	0	0	0	0
ENSG00000143222	UFC1	Q9Y3C8	0	1	1	0	0	0
ENSG00000120686	UFM1	P61960	0	1	0	0	0	0
ENSG00000114491	UMPS	P11172	0	1	0	0	0	0
ENSG00000125351	UPF3B	Q9BZI7	0	1	1	0	0	0
ENSG00000159650	UROC1	Q96N76	0	1	0	0	0	0
ENSG00000147852	VLDLR	P98155	0	1	1	0	0	0
ENSG00000132549	VPS13B	Q7Z7G8	0	1	0	0	0	0
ENSG00000141252	VPS53	Q5VIR6	0	1	0	1	0	1
ENSG00000143951	WDPCP	O95876	0	1	0	0	0	0
ENSG00000075702	WDR62	O43379	0	1	0	0	0	0
ENSG00000109501	WFS1	O76024	0	1	0	0	0	0
ENSG00000152422	XRCC4	Q13426	0	1	0	0	0	0
ENSG00000181722	ZBTB20	Q9HC78	0	1	0	0	0	0
ENSG00000188706	ZDHHC9	Q9Y397	0	1	1	0	0	0
ENSG00000072121	ZFYVE26	Q68DK2	0	1	0	0	0	0
ENSG00000043355	ZIC2	O95409	0	1	0	1	1	0
ENSG00000147180	ZNF711	Q9Y462	0	1	1	0	0	0
