## Supplementary material for "Cellular context defines brain-specific functions of genes associated with neurodevelopmental disorders": Table S6

### Sheet: Annotation
The list of 242 UE NDD genes annotated for the cluster they belong to, based on tissue-preferential expression patterns across GTEx, PrenatK and PostnatK. Cluster 3 (100 genes) is the cluster selected for further analysis in our study.
Columns:
ensembl_id	ENSG gene identifiers
hgnc_symbol	HGNC gene symbol identifier
cluster	The number of the UE NDD gene cluster from the Supplementary Figure 4A (top to bottom)
uniform_expression_score	The uniform expression score. Higher = larger and more uniformly expressed cluster, lower = smaller and/or less uniformly expressed cluster

### Sheet: UE_genes_list
ensembl_id	hgnc_symbol	cluster	uniform_expression_score
ENSG00000135917	SLC19A3	CLUSTER 1	5.16
ENSG00000188706	ZDHHC9	CLUSTER 1	5.16
ENSG00000108381	ASPA	CLUSTER 1	5.16
ENSG00000134343	ANO3	CLUSTER 1	5.16
ENSG00000115423	DNAH6	CLUSTER 1	5.16
ENSG00000170959	DCDC1	CLUSTER 1	5.16
ENSG00000177706	FAM20C	CLUSTER 1	5.16
ENSG00000102805	CLN5	CLUSTER 1	5.16
ENSG00000132846	ZBED3	CLUSTER 1	5.16
ENSG00000128573	FOXP2	CLUSTER 2	6.06
ENSG00000134532	SOX5	CLUSTER 2	6.06
ENSG00000162599	NFIA	CLUSTER 2	6.06
ENSG00000127955	GNAI1	CLUSTER 2	6.06
ENSG00000165194	PCDH19	CLUSTER 2	6.06
ENSG00000147044	CASK	CLUSTER 2	6.06
ENSG00000050030	NEXMIF	CLUSTER 2	6.06
ENSG00000198513	ATL1	CLUSTER 2	6.06
ENSG00000119335	SET	CLUSTER 2	6.06
ENSG00000125944	HNRNPR	CLUSTER 2	6.06
ENSG00000196591	HDAC2	CLUSTER 2	6.06
ENSG00000106692	FKTN	CLUSTER 2	6.06
ENSG00000086758	HUWE1	CLUSTER 2	6.06
ENSG00000127980	PEX1	CLUSTER 2	6.06
ENSG00000126705	AHDC1	CLUSTER 2	6.06
ENSG00000135341	MAP3K7	CLUSTER 2	6.06
ENSG00000157540	DYRK1A	CLUSTER 2	6.06
ENSG00000119401	TRIM32	CLUSTER 2	6.06
ENSG00000159459	UBR1	CLUSTER 2	6.06
ENSG00000101868	POLA1	CLUSTER 2	6.06
ENSG00000115839	RAB3GAP1	CLUSTER 2	6.06
ENSG00000085224	ATRX	CLUSTER 2	6.06
ENSG00000156650	KAT6B	CLUSTER 2	6.06
ENSG00000151849	CENPJ	CLUSTER 2	6.06
ENSG00000168036	CTNNB1	CLUSTER 2	6.06
ENSG00000177565	TBL1XR1	CLUSTER 2	6.06
ENSG00000145348	TBCK	CLUSTER 2	6.06
ENSG00000116127	ALMS1	CLUSTER 2	6.06
ENSG00000118058	KMT2A	CLUSTER 2	6.06
ENSG00000135931	ARMC9	CLUSTER 2	6.06
ENSG00000174483	BBS1	CLUSTER 2	6.06
ENSG00000126970	ZC4H2	CLUSTER 2	6.06
ENSG00000048342	CC2D2A	CLUSTER 2	6.06
ENSG00000117020	AKT3	CLUSTER 2	6.06
ENSG00000179941	BBS10	CLUSTER 2	6.06
ENSG00000038382	TRIO	CLUSTER 2	6.06
ENSG00000155016	CYP2U1	CLUSTER 2	6.06
ENSG00000205189	ZBTB10	CLUSTER 2	6.06
ENSG00000101752	MIB1	CLUSTER 2	6.06
ENSG00000140262	TCF12	CLUSTER 2	6.06
ENSG00000136710	CCDC115	CLUSTER 3	8.35
ENSG00000188612	SUMO2	CLUSTER 3	8.35
ENSG00000100207	TCF20	CLUSTER 3	8.35
ENSG00000117139	KDM5B	CLUSTER 3	8.35
ENSG00000167522	ANKRD11	CLUSTER 3	8.35
ENSG00000100888	CHD8	CLUSTER 3	8.35
ENSG00000165671	NSD1	CLUSTER 3	8.35
ENSG00000152223	EPG5	CLUSTER 3	8.35
ENSG00000126012	KDM5C	CLUSTER 3	8.35
ENSG00000147050	KDM6A	CLUSTER 3	8.35
ENSG00000101972	STAG2	CLUSTER 3	8.35
ENSG00000132549	VPS13B	CLUSTER 3	8.35
ENSG00000169375	SIN3A	CLUSTER 3	8.35
ENSG00000165288	BRWD3	CLUSTER 3	8.35
ENSG00000020922	MRE11	CLUSTER 3	8.35
ENSG00000178691	SUZ12	CLUSTER 3	8.35
ENSG00000198728	LDB1	CLUSTER 3	8.35
ENSG00000165102	HGSNAT	CLUSTER 3	8.35
ENSG00000215301	DDX3X	CLUSTER 3	8.35
ENSG00000244462	RBM12	CLUSTER 3	8.35
ENSG00000111642	CHD4	CLUSTER 3	8.35
ENSG00000140694	PARN	CLUSTER 3	8.35
ENSG00000159140	SON	CLUSTER 3	8.35
ENSG00000121741	ZMYM2	CLUSTER 3	8.35
ENSG00000117713	ARID1A	CLUSTER 3	8.35
ENSG00000138668	HNRNPD	CLUSTER 3	8.35
ENSG00000165119	HNRNPK	CLUSTER 3	8.35
ENSG00000101276	SLC52A3	CLUSTER 3	8.35
ENSG00000184254	ALDH1A3	CLUSTER 3	8.35
ENSG00000075213	SEMA3A	CLUSTER 3	8.35
ENSG00000169071	ROR2	CLUSTER 3	8.35
ENSG00000186684	CYP27C1	CLUSTER 3	8.35
ENSG00000106571	GLI3	CLUSTER 3	8.35
ENSG00000074047	GLI2	CLUSTER 3	8.35
ENSG00000097007	ABL1	CLUSTER 3	8.35
ENSG00000166813	KIF7	CLUSTER 3	8.35
ENSG00000166341	DCHS1	CLUSTER 3	8.35
ENSG00000196159	FAT4	CLUSTER 3	8.35
ENSG00000135821	GLUL	CLUSTER 3	8.35
ENSG00000122591	FAM126A	CLUSTER 3	8.35
ENSG00000108001	EBF3	CLUSTER 3	8.35
ENSG00000221818	EBF2	CLUSTER 3	8.35
ENSG00000055208	TAB2	CLUSTER 3	8.35
ENSG00000145675	PIK3R1	CLUSTER 3	8.35
ENSG00000063169	BICRA	CLUSTER 3	8.35
ENSG00000072121	ZFYVE26	CLUSTER 3	8.35
ENSG00000156983	BRPF1	CLUSTER 3	8.35
ENSG00000198218	QRICH1	CLUSTER 3	8.35
ENSG00000173575	CHD2	CLUSTER 3	8.35
ENSG00000181090	EHMT1	CLUSTER 3	8.35
ENSG00000170836	PPM1D	CLUSTER 3	8.35
ENSG00000164190	NIPBL	CLUSTER 3	8.35
ENSG00000189079	ARID2	CLUSTER 3	8.35
ENSG00000005339	CREBBP	CLUSTER 3	8.35
ENSG00000120071	KANSL1	CLUSTER 3	8.35
ENSG00000108055	SMC3	CLUSTER 3	8.35
ENSG00000146247	PHIP	CLUSTER 3	8.35
ENSG00000005483	KMT2E	CLUSTER 3	8.35
ENSG00000123066	MED13L	CLUSTER 3	8.35
ENSG00000100578	KIAA0586	CLUSTER 3	8.35
ENSG00000118873	RAB3GAP2	CLUSTER 3	8.35
ENSG00000138081	FBXO11	CLUSTER 3	8.35
ENSG00000068438	FTSJ1	CLUSTER 3	8.35
ENSG00000157764	BRAF	CLUSTER 3	8.35
ENSG00000105879	CBLL1	CLUSTER 3	8.35
ENSG00000146872	TLK2	CLUSTER 3	8.35
ENSG00000147316	MCPH1	CLUSTER 3	8.35
ENSG00000184058	TBX1	CLUSTER 3	8.35
ENSG00000118007	STAG1	CLUSTER 3	8.35
ENSG00000121879	PIK3CA	CLUSTER 3	8.35
ENSG00000081014	AP4E1	CLUSTER 3	8.35
ENSG00000164134	NAA15	CLUSTER 3	8.35
ENSG00000100410	PHF5A	CLUSTER 3	8.35
ENSG00000133997	MED6	CLUSTER 3	8.35
ENSG00000115211	EIF2B4	CLUSTER 3	8.35
ENSG00000133422	MORC2	CLUSTER 3	8.35
ENSG00000153234	NR4A2	CLUSTER 3	8.35
ENSG00000181722	ZBTB20	CLUSTER 3	8.35
ENSG00000163848	ZNF148	CLUSTER 3	8.35
ENSG00000115904	SOS1	CLUSTER 3	8.35
ENSG00000182150	ERCC6L2	CLUSTER 3	8.35
ENSG00000152217	SETBP1	CLUSTER 3	8.35
ENSG00000141646	SMAD4	CLUSTER 3	8.35
ENSG00000171456	ASXL1	CLUSTER 3	8.35
ENSG00000100811	YY1	CLUSTER 3	8.35
ENSG00000135316	SYNCRIP	CLUSTER 3	8.35
ENSG00000146963	LUC7L2	CLUSTER 3	8.35
ENSG00000072364	AFF4	CLUSTER 3	8.35
ENSG00000225830	ERCC6	CLUSTER 3	8.35
ENSG00000225830	ERCC6	CLUSTER 3	8.35
ENSG00000049618	ARID1B	CLUSTER 3	8.35
ENSG00000101126	ADNP	CLUSTER 3	8.35
ENSG00000147133	TAF1	CLUSTER 3	8.35
ENSG00000153107	ANAPC1	CLUSTER 3	8.35
ENSG00000099381	SETD1A	CLUSTER 3	8.35
ENSG00000100393	EP300	CLUSTER 3	8.35
ENSG00000112200	ZNF451	CLUSTER 3	8.35
ENSG00000234545	FAM133B	CLUSTER 3	8.35
ENSG00000124275	MTRR	CLUSTER 3	8.35
ENSG00000134900	TPP2	CLUSTER 3	8.35
ENSG00000176225	RTTN	CLUSTER 3	8.35
ENSG00000137834	SMAD6	CLUSTER 4	8.01
ENSG00000017427	IGF1	CLUSTER 4	8.01
ENSG00000133818	RRAS2	CLUSTER 4	8.01
ENSG00000173598	NUDT4	CLUSTER 4	8.01
ENSG00000111341	MGP	CLUSTER 4	8.01
ENSG00000124155	PIGT	CLUSTER 4	8.01
ENSG00000116984	MTR	CLUSTER 4	8.01
ENSG00000164056	SPRY1	CLUSTER 4	8.01
ENSG00000113721	PDGFRB	CLUSTER 4	8.01
ENSG00000187498	COL4A1	CLUSTER 4	8.01
ENSG00000174720	LARP7	CLUSTER 4	8.01
ENSG00000166147	FBN1	CLUSTER 4	8.01
ENSG00000196569	LAMA2	CLUSTER 4	8.01
ENSG00000161970	RPL26	CLUSTER 4	8.01
ENSG00000147403	RPL10	CLUSTER 4	8.01
ENSG00000008988	RPS20	CLUSTER 4	8.01
ENSG00000108298	RPL19	CLUSTER 4	8.01
ENSG00000120370	GORAB	CLUSTER 4	8.01
ENSG00000146282	RARS2	CLUSTER 4	8.01
ENSG00000142178	SIK1	CLUSTER 4	8.01
ENSG00000197728	RPS26	CLUSTER 4	8.01
ENSG00000112234	FBXL4	CLUSTER 4	8.01
ENSG00000036054	TBC1D23	CLUSTER 4	8.01
ENSG00000108474	PIGL	CLUSTER 4	8.01
ENSG00000134899	ERCC5	CLUSTER 4	8.01
ENSG00000183287	CCBE1	CLUSTER 4	8.01
ENSG00000000419	DPM1	CLUSTER 4	8.01
ENSG00000113643	RARS1	CLUSTER 4	8.01
ENSG00000107581	EIF3A	CLUSTER 4	8.01
ENSG00000145907	G3BP1	CLUSTER 4	8.01
ENSG00000141627	DYM	CLUSTER 5	5.68
ENSG00000147852	VLDLR	CLUSTER 5	5.68
ENSG00000102172	SMS	CLUSTER 5	5.68
ENSG00000119669	IRF2BPL	CLUSTER 5	5.68
ENSG00000136451	VEZF1	CLUSTER 5	5.68
ENSG00000142599	RERE	CLUSTER 5	5.68
ENSG00000122691	TWIST1	CLUSTER 5	5.68
ENSG00000186132	C2orf76	CLUSTER 5	5.68
ENSG00000077092	RARB	CLUSTER 5	5.68
ENSG00000122507	BBS9	CLUSTER 5	5.68
ENSG00000049167	ERCC8	CLUSTER 5	5.68
ENSG00000083535	PIBF1	CLUSTER 5	5.68
ENSG00000054598	FOXC1	CLUSTER 5	5.68
ENSG00000171206	TRIM8	CLUSTER 5	5.68
ENSG00000168385	SEPTIN2	CLUSTER 5	5.68
ENSG00000181004	BBS12	CLUSTER 5	5.68
ENSG00000008853	RHOBTB2	CLUSTER 6	4.78
ENSG00000184156	KCNQ3	CLUSTER 6	4.78
ENSG00000138411	HECW2	CLUSTER 6	4.78
ENSG00000251322	SHANK3	CLUSTER 6	4.78
ENSG00000012061	ERCC1	CLUSTER 6	4.78
ENSG00000064309	CDON	CLUSTER 6	4.78
ENSG00000077782	FGFR1	CLUSTER 6	4.78
ENSG00000213923	CSNK1E	CLUSTER 6	4.78
ENSG00000109501	WFS1	CLUSTER 6	4.78
ENSG00000136104	RNASEH2B	CLUSTER 6	4.78
ENSG00000066468	FGFR2	CLUSTER 7	5.36
ENSG00000092621	PHGDH	CLUSTER 7	5.36
ENSG00000164099	PRSS12	CLUSTER 7	5.36
ENSG00000158321	AUTS2	CLUSTER 7	5.36
ENSG00000121957	GPSM2	CLUSTER 7	5.36
ENSG00000136238	RAC1	CLUSTER 7	5.36
ENSG00000124356	STAMBP	CLUSTER 7	5.36
ENSG00000143756	FBXO28	CLUSTER 7	5.36
ENSG00000141458	NPC1	CLUSTER 7	5.36
ENSG00000165389	SPTSSA	CLUSTER 7	5.36
ENSG00000119042	SATB2	CLUSTER 7	5.36
ENSG00000135317	SNX14	CLUSTER 7	5.36
ENSG00000141367	CLTC	CLUSTER 7	5.36
ENSG00000148842	CNNM2	CLUSTER 7	5.36
ENSG00000111670	GNPTAB	CLUSTER 8	5.06
ENSG00000006451	RALA	CLUSTER 8	5.06
ENSG00000103769	RAB11A	CLUSTER 8	5.06
ENSG00000261609	GAN	CLUSTER 8	5.06
ENSG00000118402	ELOVL4	CLUSTER 8	5.06
ENSG00000174775	HRAS	CLUSTER 8	5.06
ENSG00000134323	MYCN	CLUSTER 8	5.06
ENSG00000141431	ASXL3	CLUSTER 8	5.06
ENSG00000101680	LAMA1	CLUSTER 8	5.06
ENSG00000215915	ATAD3C	CLUSTER 8	5.06
ENSG00000102081	FMR1	CLUSTER 8	5.06
ENSG00000175745	NR2F1	CLUSTER 8	5.06
ENSG00000106477	CEP41	CLUSTER 8	5.06
ENSG00000254585	MAGEL2	CLUSTER 8	5.06
ENSG00000094916	CBX5	CLUSTER 8	5.06
ENSG00000147180	ZNF711	CLUSTER 8	5.06
ENSG00000077264	PAK3	CLUSTER 8	5.06
ENSG00000148053	NTRK2	CLUSTER 8	5.06
ENSG00000070669	ASNS	CLUSTER 8	5.06
ENSG00000082458	DLG3	CLUSTER 8	5.06
ENSG00000109685	NSD2	CLUSTER 8	5.06
ENSG00000136485	DCAF7	CLUSTER 8	5.06
ENSG00000215193	PEX26	CLUSTER 8	5.06
