## Supplementary material for "Cellular context defines brain-specific functions of genes associated with neurodevelopmental disorders": Table S9

### Sheet: Annotation
Data used in Fig. 4A. Nodes table provides the list of all genes in the interaction network, as well as their tissue-preferential expression in GTEx, PrenatK and PostnatK. Edges table provides the list of interactions, including the indicated source (HuRI or BioPlex-R).
Nodes columns:
ensembl_id	ENSG gene identifiers
hgnc_symbol	HGNC gene symbol identifier
gene_type	UE_NDD = uniformly expressed (UE) NDD gene from the UE cluster 3 (Supplementary Table 6), NDD = remaining NDD genes, non_NDD = neither UE NDD gene nor NDD gene in general.
GTEx_brain_TiP	The TiP value in the brain of GTEx (averaged across the three brain subregions)
PostnatK_brain_TiP	The TiP value in the brain of PostnatK
PrenatK_brain_TiP	The TiP value in the brain of PrenatK
Edges columns:
ensembl_id_a	ENSG gene identifier of one of the genes in the interaction pair
ensembl_id_b	ENSG gene identifier of the other gene in the interaction pair
hgnc_symbol_a	HGNC gene symbol identifier of one of the genes in the interaction pair
hgnc_symbol_b	HGNC gene symbol identifier of the other gene in the interaction pair
interaction_dataset	HuRI = interaction from HuRI, BioPlex-R = interaction from BioPlex-Reciprocal, both = interaction present in both datasets

### Sheet: nodes
ensembl_id	hgnc_symbol	gene_type	GTEx_brain_TiP	PostnatK_brain_TiP	PrenatK_brain_TiP
ENSG00000188191	PRKAR1B	NDD	2.45883	1.51994	1.81169
ENSG00000138136	LBX1	non_NDD	1.6066	3.45492	3.8639
ENSG00000164438	TLX3	non_NDD	7.82405	4.04731	3.13477
ENSG00000068400	GRIPAP1	non_NDD	1.85506	1.88021	2.05462
ENSG00000179455	MKRN3	non_NDD	0.786096	0.891405	1.35287
ENSG00000015479	MATR3	non_NDD	1.53016	1.61652	1.25588
ENSG00000106536	POU6F2	non_NDD	0.575113	0.93999	1.46429
ENSG00000163848	ZNF148	UE_NDD	-0.40409	0.677231	0.530742
ENSG00000007372	PAX6	NDD	2.25198	1.39791	2.37319
ENSG00000182944	EWSR1	non_NDD	-0.0608407	1.4512	0.630482
ENSG00000165914	TTC7B	non_NDD	1.21195	1.73191	0.574816
ENSG00000122591	FAM126A	UE_NDD	-1.13642	-0.736063	0.319762
ENSG00000121741	ZMYM2	UE_NDD	-0.47461	0.869223	0.324238
ENSG00000138698	RAP1GDS1	non_NDD	1.7202	1.89565	1.25146
ENSG00000112200	ZNF451	UE_NDD	0.140482	0.792829	0.153603
ENSG00000100207	TCF20	UE_NDD	0.0982667	0.914437	0.963061
ENSG00000006125	AP2B1	non_NDD	1.08869	1.07373	1.63171
ENSG00000072364	AFF4	UE_NDD	-0.604196	0.328046	0.417458
ENSG00000166813	KIF7	UE_NDD	-0.631974	-0.00916438	0.165903
ENSG00000273706	LHX1	non_NDD	3.6809	0.648563	0.817586
ENSG00000143013	LMO4	non_NDD	0.580462	2.01158	0.709127
ENSG00000176148	TCP11L1	non_NDD	-0.0613931	1.51335	1.039
ENSG00000182150	ERCC6L2	UE_NDD	-0.626915	1.02989	0.420495
ENSG00000112624	BICRAL	non_NDD	-0.25282	1.59406	0.81234
ENSG00000198218	QRICH1	UE_NDD	-0.831455	1.26352	0.954281
ENSG00000196378	ZNF34	non_NDD	0.244164	1.46624	1.30545
ENSG00000169071	ROR2	UE_NDD	-1.0229	-1.03703	-0.476986
ENSG00000145016	RUBCN	non_NDD	1.0352	1.30469	1.92262
ENSG00000109089	CDR2L	non_NDD	0.820173	1.59531	0.675116
ENSG00000197457	STMN3	non_NDD	1.88404	1.25316	1.50109
ENSG00000167522	ANKRD11	UE_NDD	-0.384361	0.645249	0.356576
ENSG00000112232	KHDRBS2	non_NDD	0.897708	1.60688	1.18207
ENSG00000188011	RTP5	non_NDD	1.66988	2.35102	3.53874
ENSG00000184492	FOXD4L1	non_NDD	1.04852	1.57683	0.580473
ENSG00000152977	ZIC1	non_NDD	1.45075	1.48714	2.30887
ENSG00000141646	SMAD4	UE_NDD	-0.789121	0.179446	0.350973
ENSG00000264364	DYNLL2	non_NDD	1.56457	1.43239	1.26736
ENSG00000146872	TLK2	UE_NDD	-0.589491	0.661431	0.785181
ENSG00000103154	NECAB2	NDD	1.79325	0.752054	1.71982
ENSG00000120071	KANSL1	UE_NDD	-0.44459	0.881265	0.747779
ENSG00000179148	ALOXE3	non_NDD	1.12328	1.36801	2.67133
ENSG00000100811	YY1	UE_NDD	-0.152947	0.644016	0.120046
ENSG00000198883	PNMA5	non_NDD	1.18473	2.97335	2.05618
ENSG00000117155	SSX2IP	non_NDD	1.68265	1.81268	-0.205134
ENSG00000072121	ZFYVE26	UE_NDD	-0.460673	1.36693	0.2954
ENSG00000177885	GRB2	non_NDD	0.558327	1.19798	1.55114
ENSG00000165119	HNRNPK	UE_NDD	-0.491816	0.676013	0.61132
ENSG00000111218	PRMT8	non_NDD	2.29059	1.39329	1.20459
ENSG00000135316	SYNCRIP	UE_NDD	-1.19779	-0.041785	0.530932
ENSG00000134262	AP4B1	non_NDD	0.742247	1.60752	0.80184
ENSG00000081014	AP4E1	UE_NDD	-0.762575	0.703462	-0.461032
ENSG00000128245	YWHAH	non_NDD	1.45229	1.69681	1.09103
ENSG00000163904	SENP2	non_NDD	0.812571	1.75251	0.483234
ENSG00000188612	SUMO2	UE_NDD	0.600656	1.00999	0.521055
ENSG00000170027	YWHAG	NDD	1.32131	1.52857	2.21947
ENSG00000157764	BRAF	UE_NDD	0.189098	1.42909	0.755778
ENSG00000048540	LMO3	non_NDD	0.477463	1.69089	1.33992
ENSG00000198728	LDB1	UE_NDD	-0.718749	0.299453	0.482188

### Sheet: edges
ensembl_id_a	ensembl_id_b	hgnc_symbol_a	hgnc_symbol_b	interaction_dataset
ENSG00000163848	ENSG00000106536	ZNF148	POU6F2	HuRI
ENSG00000122591	ENSG00000165914	FAM126A	TTC7B	HuRI
ENSG00000121741	ENSG00000264364	ZMYM2	DYNLL2	BioPlex-R
ENSG00000112200	ENSG00000138698	ZNF451	RAP1GDS1	HuRI
ENSG00000100207	ENSG00000128245	TCF20	YWHAH	BioPlex-R
ENSG00000072364	ENSG00000006125	AFF4	AP2B1	HuRI
ENSG00000166813	ENSG00000128245	KIF7	YWHAH	BioPlex-R
ENSG00000166813	ENSG00000170027	KIF7	YWHAG	BioPlex-R
ENSG00000182150	ENSG00000176148	ERCC6L2	TCP11L1	HuRI
ENSG00000198218	ENSG00000188191	QRICH1	PRKAR1B	HuRI
ENSG00000198218	ENSG00000138136	QRICH1	LBX1	HuRI
ENSG00000198218	ENSG00000106536	QRICH1	POU6F2	HuRI
ENSG00000198218	ENSG00000007372	QRICH1	PAX6	HuRI
ENSG00000198218	ENSG00000143013	QRICH1	LMO4	HuRI
ENSG00000198218	ENSG00000112624	QRICH1	BICRAL	HuRI
ENSG00000198218	ENSG00000048540	QRICH1	LMO3	HuRI
ENSG00000169071	ENSG00000164438	ROR2	TLX3	HuRI
ENSG00000169071	ENSG00000196378	ROR2	ZNF34	HuRI
ENSG00000167522	ENSG00000068400	ANKRD11	GRIPAP1	HuRI
ENSG00000167522	ENSG00000179455	ANKRD11	MKRN3	HuRI
ENSG00000167522	ENSG00000145016	ANKRD11	RUBCN	HuRI
ENSG00000167522	ENSG00000109089	ANKRD11	CDR2L	HuRI
ENSG00000167522	ENSG00000197457	ANKRD11	STMN3	HuRI
ENSG00000141646	ENSG00000182944	SMAD4	EWSR1	HuRI
ENSG00000141646	ENSG00000143013	SMAD4	LMO4	HuRI
ENSG00000141646	ENSG00000152977	SMAD4	ZIC1	HuRI
ENSG00000146872	ENSG00000007372	TLK2	PAX6	HuRI
ENSG00000146872	ENSG00000264364	TLK2	DYNLL2	BioPlex-R
ENSG00000120071	ENSG00000103154	KANSL1	NECAB2	HuRI
ENSG00000100811	ENSG00000179148	YY1	ALOXE3	HuRI
ENSG00000072121	ENSG00000198883	ZFYVE26	PNMA5	HuRI
ENSG00000072121	ENSG00000117155	ZFYVE26	SSX2IP	HuRI
ENSG00000165119	ENSG00000015479	HNRNPK	MATR3	HuRI
ENSG00000165119	ENSG00000112232	HNRNPK	KHDRBS2	HuRI
ENSG00000165119	ENSG00000188011	HNRNPK	RTP5	HuRI
ENSG00000165119	ENSG00000184492	HNRNPK	FOXD4L1	HuRI
ENSG00000165119	ENSG00000177885	HNRNPK	GRB2	HuRI
ENSG00000135316	ENSG00000111218	SYNCRIP	PRMT8	both
ENSG00000081014	ENSG00000134262	AP4E1	AP4B1	BioPlex-R
ENSG00000188612	ENSG00000163904	SUMO2	SENP2	HuRI
ENSG00000157764	ENSG00000128245	BRAF	YWHAH	BioPlex-R
ENSG00000157764	ENSG00000170027	BRAF	YWHAG	BioPlex-R
ENSG00000198728	ENSG00000273706	LDB1	LHX1	HuRI
ENSG00000198728	ENSG00000143013	LDB1	LMO4	HuRI
ENSG00000198728	ENSG00000048540	LDB1	LMO3	HuRI
