## Supplementary material for "Cellular context defines brain-specific functions of genes associated with neurodevelopmental disorders": Table S10

### Sheet: Annotation
Data used for the Figure 4E. For each of the pair of the fusion constructs, mCit, NL and cBRET values are indicated, together with the standard deviation values.
Columns:
fusion_constructs	The interaction pair, fusion construct indicated for each interaction protein
avg_cBRET_ratio	Average cBRET ratio for the interaction pair per replicate
std_cBRET_ratio	Standard deviation of the cBRET ratio for the interaction pair across replicates
NL_expr	NanoLuc expression of the NL-fusion construct
NL_expr_std	Standard deviation of the NanoLuc expression of the NL-fusion construct
mCit_expr	mCitrine expression of the mCit-fusion construct
mCit_expr_std	Standard deviation of the mCitrine expression of the mCit-fusion construct

### Sheet: Fig. 4E
fusion_constructs	avg_cBRET_ratio	std_cBRET_ratio	NL_expr	NL_expr_std	mCit_expr	mCit_expr_std
QRICH1-NL mCit-PAX6	0.01855	0.00308	73262	5576.5	994.2	11.4
QRICH1-NL mCit-POU6F2	0.04094	0.0036	79546.7	8036	1953.8	55.9
QRICH1-NL mCit-LBX1	0.01228	0.0028	71341.7	3127.3	2379.6	98.1
QRICH1-NL mCit-PRKAR1B	0.03606	0.00416	91927	1704.6	8941	142.1
QRICH1-NL mCit-LMO4	0.0138	0.00297	77005.7	10618.3	862.9	80.9
SEPHS1-NL mCit-QRICH1	0.04906	0.00375	207885	46065.1	925	63.6
NL-SEPHS1 mCit-QRICH1	0.04098	0.00181	326170	70117.7	1038.5	49.4
SEPHS1-NL mCit-POU6F2	0.00793	0.00338	237739	38347.2	1402.2	143.7
NL-SEPHS1 mCit-POU6F2	-0.00076	0.00119	690406	186222	1356.1	132.1
SEPHS1-NL mCit-PRKAR1B	0.00784	0.00528	226536	38330.6	4843.8	453.8
NL-SEPHS1 mCit-PRKAR1B	-0.00126	0.00221	640190	177290	4197.9	1071.2
