## Supplementary material for "Cellular context defines brain-specific functions of genes associated with neurodevelopmental disorders": Table S11

### Sheet: Column_description
Overview of the constucts used in this study for testing protein-protein interactions (PPIs) and the effect of mutation/deletion on the interface between interacting partners
Column	Description
project_id	Internal project ID
construct_name	Construct name
sequence5_3prime	Sequence 5' to 3'
reference_resource	Construct reference or resource
identifier_catalogNo	Construct identifier or catalog number
construct_type	Construct type
mutation_ORF	Mutation and position in ORF sequence
comment	Purpose of use

### Sheet: BRET_constructs_data
plasmid_id	construct_name	cds	reference_resource	identifier_catalogNo	construct_type	mutation_ORF	comment
KL_01	pcDNA3.1		Trepte et al (MSB, 2018)	V79020	control		as a negative control, also used to fill up the total DNA amount to 200ng in BRET experiments
KL_02	pcDNA3.1 PA-mCit		Trepte et al (MSB, 2018)	Addgene plasmid ID #113443	control		to be tested for every PPI as control with NL-protein fusion
KL_03	pcDNA3.1 cmyc-NL		Trepte et al (MSB, 2018)	Addgene plasmid ID #113442	control		to be tested for every PPI as control with mCit-protein fusion
KL_11	pcDNA3.1 cmyc-NL-GW		Trepte et al (MSB, 2018)	Addgene plasmid ID #113446	donor plasmid
KL_13	pcDNA3.1 GW-NL-cmyc		Trepte et al (MSB, 2018)	Addgene plasmid ID #113447	donor plasmid
KL_248	pcDNA3.1 GW-His3C-mCit		Lee et al (MSB, 2024)	NA	acceptor plasmid
KL_247	pcDNA3.1 mCit-His3C-GW		Lee et al (MSB, 2024)	NA	acceptor plasmid
KL_1158	pcDNA3.1 QRICH1-NL-cmyc	ATGAATAATTCCCTAGAGAACACCATCTCCTTTGAAGAGTACATCCGAGTAAAGGCACGGTCTGTCCCGCAACACAGGATGAAGGAATTTCTGGACTCACTGGCCTCTAAGGGGCCAGAAGCCCTTCAGGAGTTCCAGCAGACAGCCACCACTACCATGGTGTACCAACAGGGTGGGAACTGCATATACACAGACAGCACTGAAGTGGCTGGGTCTTTGCTTGAACTTGCCTGTCCAGTCACCACCAGTGTTCAGCCACAAACCCAGCAAGAACAGCAGATCCAGGTTCAGCAGCCGCAGCAGGTTCAGGTCCAGGTGCAGGTACAGCAGTCTCCGCAACAGGTCTCGGCTCAGCTCTCCCCACAACTCACCGTTCACCAGCCTACTGAGCAACCCATC…	this study	NA	WT
KL_1178	pcDNA3.1 QRICH1-Leu705Arg-NL-cmyc	ATGAATAATTCCCTAGAGAACACCATCTCCTTTGAAGAGTACATCCGAGTAAAGGCACGGTCTGTCCCGCAACACAGGATGAAGGAATTTCTGGACTCACTGGCCTCTAAGGGGCCAGAAGCCCTTCAGGAGTTCCAGCAGACAGCCACCACTACCATGGTGTACCAACAGGGTGGGAACTGCATATACACAGACAGCACTGAAGTGGCTGGGTCTTTGCTTGAACTTGCCTGTCCAGTCACCACCAGTGTTCAGCCACAAACCCAGCAAGAACAGCAGATCCAGGTTCAGCAGCCGCAGCAGGTTCAGGTCCAGGTGCAGGTACAGCAGTCTCCGCAACAGGTCTCGGCTCAGCTCTCCCCACAACTCACCGTTCACCAGCCTACTGAGCAACCCATC…	this study	NA	mutant	L705R
KL_1180	pcDNA3.1 QRICH1-Ser736Asn-NL-cmyc	ATGAATAATTCCCTAGAGAACACCATCTCCTTTGAAGAGTACATCCGAGTAAAGGCACGGTCTGTCCCGCAACACAGGATGAAGGAATTTCTGGACTCACTGGCCTCTAAGGGGCCAGAAGCCCTTCAGGAGTTCCAGCAGACAGCCACCACTACCATGGTGTACCAACAGGGTGGGAACTGCATATACACAGACAGCACTGAAGTGGCTGGGTCTTTGCTTGAACTTGCCTGTCCAGTCACCACCAGTGTTCAGCCACAAACCCAGCAAGAACAGCAGATCCAGGTTCAGCAGCCGCAGCAGGTTCAGGTCCAGGTGCAGGTACAGCAGTCTCCGCAACAGGTCTCGGCTCAGCTCTCCCCACAACTCACCGTTCACCAGCCTACTGAGCAACCCATC…	this study	NA	mutant	S736N
KL_1144	pcDNA3.1 mCit-His3C-PRKAR1B	ATGGCCTCCCCGCCCGCCTGCCCCTCGGAGGAGGACGAGAGCCTGAAGGGCTGTGAGCTGTACGTGCAGCTGCACGGGATCCAGCAGGTCCTCAAAGACTGTATCGTCCACCTCTGCATCTCCAAGCCCGAACGCCCCATGAAGTTCCTCCGGGAGCACTTCGAGAAGCTGGAGAAGGAAGAAAACAGGCAGATTTTGGCGCGGCAAAAGTCAAACTCACAGTCGGACTCCCATGATGAGGAGGTGTCGCCCACCCCCCCGAACCCTGTGGTGAAGGCCCGCCGCCGGCGAGGAGGCGTGAGTGCCGAGGTGTACACCGAGGAGGACGCCGTGTCCTACGTCAGGAAGGTGATTCCCAAGGACTACAAAACCATGACTGCGCTGGCCAAGGCCATCTCC…	this study	NA	WT
KL_1148	pcDNA3.1 mCit-His3C-LBX1	ATGACTTCCAAGGAGGACGGCAAGGCGGCGCCTGGGGAGGAGAGGAGACGTAGCCCATTAGATCATCTGCCTCCACCAGCCAACTCCAACAAGCCACTGACGCCTTTCAGCATCGAGGACATCCTCAACAAGCCGTCTGTGCGGAGAAGTTACTCGCTGTGTGGAGCAGCACACCTACTGGCAGCTGCGGACAAGCATGCTCAAGGAGGCTTGCCTCTAGCGGGTCGCGCTCTTCTTTCGCAGACCTCACCTCTGTGCGCGTTGGAGGAGCTAGCCAGTAAGACGTTTAAGGGGCTGGAGGTCAGCGTTCTGCAGGCAGCAGAAGGCCGCGACGGTATGACCATTTTTGGGCAGAGGCAGACTCCTAAGAAGCGGCGAAAGTCGCGCACGGCCTTCACC…	this study	NA	WT
KL_1174	pcDNA3.1 mCit-His3C-PAX6	ATGCAGAACAGTCACAGCGGAGTGAATCAGCTCGGTGGTGTCTTTGTCAACGGGCGGCCACTGCCGGACTCCACCCGGCAGAAGATTGTAGAGCTAGCTCACAGCGGGGCCCGGCCGTGCGACATTTCCCGAATTCTGCAGGTGTCCAACGGATGTGTGAGTAAAATTCTGGGCAGGTATTACGAGACTGGCTCCATCAGACCCAGGGCAATCGGTGGTAGTAAACCGAGAGTAGCGACTCCAGAAGTTGTAAGCAAAATAGCCCAGTATAAGCGGGAGTGCCCGTCCATCTTTGCTTGGGAAATCCGAGACAGATTACTGTCCGAGGGGGTCTGTACCAACGATAACATACCAAGCGTGTCATCAATAAACAGAGTTCTTCGCAACCTGGCTAGCGAA…	this study	NA	WT
KL_1176	pcDNA3.1 mCit-His3C-POU6F2	ATGATAGCTGGACAAGTCAGTAAGCCCTTGCTGTCAGTGCGGAGTGAAATGAATGCGGAGTTGAGAGGTGAGGACAAGGCTGCTACTTCAGACAGCGAGCTGAATGAGCCCCTGCTTGCGCCTGTGGAATCAAATGACAGCGAGGACACTCCCAGCAAGCTCTTCGGGGCTAGAGGAAACCCAGCATTATCAGACCCAGGCACTCCTGACCAACACCAGGCCAGTCAGACCCACCCCCCATTTCCAGTTGGGCCACAGCCACTTCTGACGGCACAGCAGTTAGCTTCTGCTGTGGCCGGCGTGATGCCGGGAGGCCCCCCAGCCCTCAACCAGCCAATCCTCATTCCCTTCAACATGGCGGGACAGCTAGGAGGCCAGCAAGGACTGGTTCTCACACTG…	this study	NA	WT
KL_1186	pcDNA3.1 mCit-His3C-LMO4	ATGGTGAATCCGGGCAGCAGCTCGCAGCCGCCCCCGGTGACGGCCGGCTCCCTCTCCTGGAAGCGGTGCGCAGGCTGCGGGGGCAAGATTGCGGACCGCTTTCTGCTCTATGCCATGGACAGCTATTGGCACAGCCGGTGCCTCAAGTGCTCCTGCTGCCAGGCGCAGCTGGGCGACATCGGCACGTCCTGTTACACCAAAAGTGGCATGATCCTTTGCAGAAATGACTACATTAGGTTATTTGGAAATAGCGGTGCTTGCAGCGCTTGCGGACAGTCGATTCCTGCGAGTGAACTCGTCATGAGGGCGCAAGGCAATGTGTATCATCTTAAGTGTTTTACATGCTCTACCTGCCGGAATCGCCTGGTCCCGGGAGATCGGTTTCACTACATCAATGGC…	this study	NA	WT
KL_1213	pcDNA3.1 mCit-His3C-SEPHS1	ATGTCTACGCGGGAGTCCTTTAACCCGGAAAGTTACGAATTGGACAAAAGCTTCCGGCTAACCAGATTCACTGAACTGAAGGGCACAGGCTGCAAAGTGCCCCAAGATGTCCTGCAAAAATTGCTGGAATCTTTACAGGAGAACCACTTCCAAGAAGATGAGCAGTTTCTGGGAGCCGTTATGCCAAGGCTTGGCATTGGAATGGATACTTGTGTCATTCCTTTGAGGCACGGTGGGCTTTCCTTGGTTCAAACCACAGATTACATTTACCCGATCGTAGACGACCCTTACATGATGGGCAGGATAGCGTGTGCCAATGTCCTCAGTGACCTCTATGCAATGGGGGTCACGGAATGTGACAATATGCTGATGCTCCTTGGAGTCAGTAATAAAATGACC…	this study	NA	WT
KL_1214	pcDNA3.1 SEPHS1-His3C-mCit	ATGTCTACGCGGGAGTCCTTTAACCCGGAAAGTTACGAATTGGACAAAAGCTTCCGGCTAACCAGATTCACTGAACTGAAGGGCACAGGCTGCAAAGTGCCCCAAGATGTCCTGCAAAAATTGCTGGAATCTTTACAGGAGAACCACTTCCAAGAAGATGAGCAGTTTCTGGGAGCCGTTATGCCAAGGCTTGGCATTGGAATGGATACTTGTGTCATTCCTTTGAGGCACGGTGGGCTTTCCTTGGTTCAAACCACAGATTACATTTACCCGATCGTAGACGACCCTTACATGATGGGCAGGATAGCGTGTGCCAATGTCCTCAGTGACCTCTATGCAATGGGGGTCACGGAATGTGACAATATGCTGATGCTCCTTGGAGTCAGTAATAAAATGACC…	this study	NA	WT
KL_1215	pcDNA3.1 cmyc-NL-SEPHS1	ATGTCTACGCGGGAGTCCTTTAACCCGGAAAGTTACGAATTGGACAAAAGCTTCCGGCTAACCAGATTCACTGAACTGAAGGGCACAGGCTGCAAAGTGCCCCAAGATGTCCTGCAAAAATTGCTGGAATCTTTACAGGAGAACCACTTCCAAGAAGATGAGCAGTTTCTGGGAGCCGTTATGCCAAGGCTTGGCATTGGAATGGATACTTGTGTCATTCCTTTGAGGCACGGTGGGCTTTCCTTGGTTCAAACCACAGATTACATTTACCCGATCGTAGACGACCCTTACATGATGGGCAGGATAGCGTGTGCCAATGTCCTCAGTGACCTCTATGCAATGGGGGTCACGGAATGTGACAATATGCTGATGCTCCTTGGAGTCAGTAATAAAATGACC…	this study	NA	WT
KL_1216	pcDNA3.1 SEPHS1-NL-cmyc	ATGTCTACGCGGGAGTCCTTTAACCCGGAAAGTTACGAATTGGACAAAAGCTTCCGGCTAACCAGATTCACTGAACTGAAGGGCACAGGCTGCAAAGTGCCCCAAGATGTCCTGCAAAAATTGCTGGAATCTTTACAGGAGAACCACTTCCAAGAAGATGAGCAGTTTCTGGGAGCCGTTATGCCAAGGCTTGGCATTGGAATGGATACTTGTGTCATTCCTTTGAGGCACGGTGGGCTTTCCTTGGTTCAAACCACAGATTACATTTACCCGATCGTAGACGACCCTTACATGATGGGCAGGATAGCGTGTGCCAATGTCCTCAGTGACCTCTATGCAATGGGGGTCACGGAATGTGACAATATGCTGATGCTCCTTGGAGTCAGTAATAAAATGACC…	this study	NA	WT
